# Quantitative insights into the cyanobacterial cell economy

**DOI:** 10.1101/446179

**Authors:** Tomáš Zavřel, Marjan Faizi, Cristina Loureiro, Gereon Poschmann, Kai Stühler, Maria Sinetova, Anna Zorina, Ralf Steuer, Jan Červený

**Affiliations:** Laboratory of Adaptive Biotechnologies, Global Change Research Institute CAS, Brno, Czech Republic; Humboldt-Universität zu Berlin, Institut für Biologie, Fachinstitut für Theoretische Biologie, Berlin, Germany; Department of Applied Physics, Polytechnic University of Valencia, Valencia, Spain; Molecular Proteomics Laboratory, BMFZ, Heinrich-Heine-Universität Düsseldorf, Düsseldorf, Germany; Institute for Molecular Medicine, University Hospital Düsseldorf, Düsseldorf, Germany; Timiryazev Institute of Plant Physiology, Russian Academy of Sciences, Moscow, Russian Federation

## Abstract

Phototrophic microorganisms are promising resources for green biotechnology. Compared to heterotrophic microorganisms, however, the cellular economy of phototrophic growth is still insufficiently understood. We provide a quantitative analysis of light-limited, light-saturated, and light-inhibited growth of the cyanobacterium *Synechocystis* sp. PCC 6803 using a reproducible cultivation setup. We report key physiological parameters, including growth rate, cell size, and photosynthetic activity over a wide range of light intensities. Intracellular proteins were quantified to monitor proteome allocation as a function of growth rate. Among other physiological adaptations, we identify an upregulation of the translational machinery and downregulation of light harvesting components with increasing light intensity and growth rate. The resulting growth laws are discussed in the context of a coarse-grained model of phototrophic growth and available data obtained by a comprehensive literature search. Our insights into quantitative aspects of cyanobacterial adaptations to different growth rates have implications to understand and optimize photosynthetic productivity.
