## Supplementary material for "Quantitative insights into the cyanobacterial cell economy": All supplementary and source data files: Zavrel2018_Fig1_SourceData_1_OD_vs_balance.xlsx

### Sheet: Sheet1
	Specific growth rate calcualted from OD680 signal
	Red light [µE m−2s−1]	27.5	55	110	220	440	660	880	1100
	Specific growth rate [h-1]	0.0231049	0.038919	0.0554518	0.0845301	0.0924196	0.0892081	0.088865	0.0835117
		0.0234965	0.0450096	0.0630134	0.0715322	0.0924196	0.0877401	0.085258	0.0890935
		0.0264257	0.0447192	0.0663299	0.0835117	0.111979	0.109502	0.101933	0.0918076
		0.0255774	0.0420089	0.053319	0.088865	0.11055	0.111081	0.0926667	0.0776201
		0.0260778	0.0306702	0.0486078	0.0640617	0.11055	0.108304	0.0949517	0.106474
		0.0277259	0.0478033	0.0425244	0.0742923	0.109329	0.0972156	0.119508	0.0988798
			0.0368695	0.057907	0.0924196	0.103301	0.105342	0.111798	0.105502
			0.0310828	0.0714585	0.0912036		0.117483
			0.0304012	0.0577623	0.0796721		0.108304
			0.0442058	0.0705134
			0.0352926
	Mean	0.0254014	0.0388166	0.0586887	0.0811209	0.104364	0.103798	0.099283	0.0932698
	SD	0.00178008	0.00637496	0.00933139	0.00960678	0.0086181	0.0101851	0.0125198	0.0109176
	Specific growth rate calcualted from spare medium dillution rate
	Red light [µE m−2s−1]	27.5	55	110	220	440	660	880	1100
	Specific growth rate [h-1]	0.0225833	0.0377964	0.0462829	0.0560033	0.087941	0.139306	0.0657238	0.0555593
		0.0160921	0.0329524	0.0461414	0.0554305	0.11029	0.0685014	0.10573	0.0955529
		0.0171326	0.0330895	0.0487402	0.0792369	0.139552	0.137627	0.101306	0.112619
		0.0244205	0.0348798	0.0471974	0.054404	0.115743	0.127341	0.0846286	0.036181
		0.0339698	0.023491	0.0327002	0.0596948	0.122547	0.111239	0.0615995	0.115446
		0.0206705	0.0388745	0.0428333	0.0701452	0.118026	0.085105	0.117899	0.099105
		0.0601476	0.0431786	0.0886979	0.100894	0.15089	0.171235
			0.0275076	0.042391	0.0689907		0.116251
			0.0340412	0.0375307	0.084494		0.10539
			0.0334643	0.0443224
			0.0352905
	Mean	0.0278595	0.0340514	0.0476837	0.0699215	0.120713	0.117999	0.0894812	0.0857438
	SD	0.0154096	0.00528807	0.0151961	0.0158447	0.020345	0.0306192	0.0227015	0.0323938
