## Supplementary material for "Quantitative insights into the cyanobacterial cell economy": All supplementary and source data files: Zavrel2018_Fig1_SourceData_2_mu_2015-2017.xlsx

### Sheet: Sheet1
	This study
	Red light [µE m−2s−1]	27.5	55	110	220	440	660	880	1100
	Specific growth rate [h-1]	0.0231049	0.038919	0.0554518	0.0845301	0.0924196	0.0892081	0.088865	0.0835117
		0.0234965	0.0450096	0.0630134	0.0715322	0.0924196	0.0877401	0.085258	0.0890935
		0.0264257	0.0447192	0.0663299	0.0835117	0.111979	0.109502	0.101933	0.0918076
		0.0255774	0.0420089	0.053319	0.088865	0.11055	0.111081	0.0926667	0.0776201
		0.0260778	0.0306702	0.0486078	0.0640617	0.11055	0.108304	0.0949517	0.106474
		0.0277259	0.0478033	0.0425244	0.0742923	0.109329	0.0972156	0.119508	0.0988798
			0.0368695	0.057907	0.0924196	0.103301	0.105342	0.111798	0.105502
			0.0310828	0.0714585	0.0912036		0.117483
			0.0304012	0.0577623	0.0796721		0.108304
			0.0442058	0.0705134
			0.0352926
	Mean	0.0254014	0.0388166	0.0586887	0.0811209	0.104364	0.103798	0.099283	0.0932698
	SD	0.00178008	0.00637496	0.00933139	0.00960678	0.0086181	0.0101851	0.0125198	0.0109176
	Zavřel et at. (2015)
	Red light [µE m−2s−1]	27.5	55	110	220	440	660	880	1100
	Specific growth rate [h-1]		0.057	0.0749	0.0823	0.0646	0.0857
			0.0548	0.0746	0.087	0.1032	0.1052
			0.0448	0.0587	0.0839	0.1089	0.0992
			0.0493	0.0546	0.0686	0.1017
			0.0503	0.0644	0.0875	0.0838
			0.0505	0.0756	0.0879	0.0946
			0.0463662	0.0669	0.0994126	0.1145
			0.0426	0.0881	0.0872	0.0956
				0.0907	0.0965
					0.0919
					0.1032
					0.1004
	Mean		0.0494583	0.0720556	0.089651	0.0958625	0.0967
	SD		0.00486278	0.0122496	0.00952201	0.0157197	0.00998749
	Unpublished data 2015 - 2016
	Red light [µE m−2s−1]	27.5	55	110	220	440	660	880	1100
	Specific growth rate [h-1]		0.0432	0.0682	0.0969	0.1103	0.0941	0.0950766	0.0877
			0.0349	0.0526	0.0822	0.1006	0.1124	0.103232	0.0902
					0.0898848			0.104848
					0.0887896			0.100237
					0.0886457			0.0858983
					0.088794
					0.0862624
	Mean		0.03905	0.0604	0.0887824	0.10545	0.10325	0.0978584	0.08895
	SD		0.00586899	0.0110309	0.00441225	0.00685894	0.0129401	0.0076514	0.00176777
