## Supplementary material for "Quantitative insights into the cyanobacterial cell economy": All supplementary and source data files: Zavrel2018_Fig1_SourceData_3_O2_2015-2017.xlsx

### Sheet: Sheet1
	Photosynthesis - this study
	Red light [µE m−2s−1]	27.5	55	110	220	440	660	880	1100
	Photosynthesis	28.8036	46.9618	82.7	104.152	175.14		218.627
		32.4646	34.5768	88.8631	126.663	209.203		253.407
		30.0054	36.5504	80.6109	146.332	155.187		195.053
		38.3338	53.3678	90.3062	121.7	211.566		266.787
		22.786	42.6602	60.9228	98.5263	172.048		324.121
	[µmol(O2) mmol(Chl)-1 s-1]		41.0428
	Mean	30.4787	42.5266	80.6806	119.475	184.629		251.599
	SD	5.65365	6.90414	11.7693	19.0497	24.7217		49.4417
	Photosynthesis - Zavřel et al. (2017)
	Red light [µE m−2s−1]	27.5	55	110	220	440	660	880	1100
	Photosynthesis	36.1665					265.461
		33.3186					270.198
		12.915					204.623
		10.6145					167.608
		34.3352
	[µmol(O2) mmol(Chl)-1 s-1]
	Mean	25.47					226.972
	SD	12.579					49.5763
	Respiration - this study
	Red light [µE m−2s−1]	27.5	55	110	220	440	660	880	1100
	Respiration	-9.22935	-7.28018	-19.7354	-14.8614	-23.246		-37.3566
		-7.3179	-5.65306	-16.4008	-19.6677	-31.961		-47.4521
		-2.8718	-6.94283	-4.47498	-20.2582	-31.5468		-17.1809
		-4.21776	-4.98049	-11.941	-19.8905	-23.2754		-48.4901
		-3.64881	-7.90414	-9.23009	-20.0587	-13.3802		-54.2061
	[µmol(O2) mmol(Chl)-1 s-1]		-5.83793
	Mean	-5.45712	-6.4331	-12.3565	-18.9473	-24.6819		-40.9372
	SD	2.70102	1.11482	5.97641	2.29437	7.61381		14.6008
	Respiration - Zavřel et al. (2017)
	Red light [µE m−2s−1]	27.5	55	110	220	440	660	880	1100
	Respiration	-9.37135					-57.5641
		-6.36284					-49.0226
		-7.97768					-35.4107
		-9.9401					-34.8585
		-7.62246
	[µmol(O2) mmol(Chl)-1 s-1]
	Mean	-8.25489					-44.214
	SD	1.42681					11.051
