## Supplementary material for "Quantitative insights into the cyanobacterial cell economy": All supplementary and source data files: Zavrel2018_Fig2_SourceData_1_Experimental_data_R1.xlsx

### Sheet: Dataset
	Red light [µE m−2s−1]	27.5	55	110	220	440	660	880	1100	Kruskal-Wallis p-value
	Specific growth rate [h-1]	0.0231049	0.038919	0.0554518	0.0845301	0.0924196	0.0892081	0.088865	0.0835117
		0.0234965	0.0450096	0.0630134	0.0715322	0.0924196	0.0877401	0.085258	0.0890935
		0.0264257	0.0447192	0.0663299	0.0835117	0.111979	0.109502	0.101933	0.0918076
		0.0255774	0.0420089	0.053319	0.088865	0.11055	0.111081	0.0926667	0.0776201
		0.0260778	0.0306702	0.0486078	0.0640617	0.11055	0.108304	0.0949517	0.106474
		0.0277259	0.0478033	0.0425244	0.0742923	0.109329	0.0972156	0.119508	0.0988798
			0.0368695	0.057907	0.0924196	0.103301	0.105342	0.111798	0.105502
			0.0310828	0.0714585	0.0912036		0.117483
			0.0304012	0.0577623	0.0796721		0.108304
			0.0442058	0.0705134
			0.0352926
	Mean	0.0254014	0.0388166	0.0586887	0.0811209	0.104364	0.103798	0.099283	0.0932698
	SD	0.00178008	0.00637496	0.00933139	0.00960678	0.0086181	0.0101851	0.0125198	0.0109176
	Dry weight [mg Lculture -1]	190	183.5	163.5	221	234.5	264.5	244	250
		143.5	129	194.5	266.5	219	235.5	244	300.5
		86	137.5	191.5	117	201	257	288.5	300.5
		136	277.5	126	179	231	282	249	217.5
		105.5	135.5	189.5	219.5				169
			130.5		245				150
					244.5				228.5
					264
	Mean	132.2	165.583	173	219.562	221.375	259.75	256.375	230.857	0.0043371
	SD	39.7816	58.4965	29.0517	50.1615	15.1183	19.2635	21.546	58.6158
	Cell count [cells Lculture -1]	2.79572e+10	2.74263e+10	2.77083e+10	2.06008e+10	2.43527e+10	2.44239e+10	3.27325e+10	3.55904e+10
		2.32901e+10	2.49717e+10	2.48796e+10	2.47889e+10	2.9156e+10	2.74091e+10	2.32426e+10	2.64091e+10
		2.84848e+10	2.89387e+10	2.00052e+10	2.11379e+10	2.4724e+10	2.53981e+10	2.45143e+10	2.60866e+10
		2.15934e+10	2.44893e+10	1.50889e+10	1.8343e+10	2.55648e+10	2.32066e+10	2.09063e+10	2.22542e+10
		2.45494e+10	2.02296e+10	1.94363e+10	2.29809e+10	2.44212e+10	1.45321e+10	2.02287e+10	2.51516e+10
			2.92271e+10		1.88845e+10		2.28323e+10	2.64812e+10	2.89992e+10
			2.27946e+10		2.1472e+10			2.19171e+10	2.31743e+10
					1.99733e+10
	Mean	2.5175e+10	2.54396e+10	2.14237e+10	2.10227e+10	2.56437e+10	2.2967e+10	2.42889e+10	2.68093e+10	0.056094
	SD	2.97776e+09	3.31156e+09	4.93789e+09	2.11343e+09	2.02175e+09	4.44943e+09	4.29725e+09	4.45899e+09
	Cell diameter [µm]	1.95168	2.03054	2.11649	2.19986	2.1613	2.29225	2.28746	2.0206
		1.94864	2.02024	2.14593	2.13719	2.11511	2.17639	2.21854	1.97284
		1.94818	1.9895	2.1359	2.20262	2.09404	2.21624	2.05677	2.13259
		1.99511	2.05529	2.19351	2.20225	2.18983	2.12937	2.08088	2.18099
		2.0022	2.00827	2.15284	2.19885	2.18808	1.98656	2.0864	2.0576
			2.0575	2.10922
	Mean	1.96916	2.02689	2.14232	2.18815	2.14967	2.16016	2.14601	2.07293	0.000500089
	SD	0.0270724	0.0266316	0.0301599	0.0285321	0.0433389	0.113953	0.101278	0.0840054
	Light captured by cells [µmol(photons) m-2 s-1]	20.2859	36.6181	77.6755	147.214	265.509	387.685	500.466	616.529
		18.5756	46.7728	63.4685	152.162	278.267	403.503	522.522	587.768
		18.2283	40.3588	63.6078	148.552	245.584	385.559	526.414	614.376
		17.7113	44.4269	60.6912	133.932	235.25	369.183	505.34	525.743
		17.2335	40.0509	66.4005	133.07	229.655	374.695	476.599	608.029
	Mean	18.4069	41.6455	66.3687	142.986	250.853	384.125	506.268	590.489
	SD	1.16743	3.98428	6.63537	8.851	20.5361	13.2517	19.9048	37.9333
	Gross photosynthesis [µmol O2 mmolChl -1 s-1]	28.8036	46.9618	82.7	104.152	175.14		218.627
		32.4646	34.5768	88.8631	126.663	209.203		253.407
		30.0054	36.5504	80.6109	146.332	155.187		195.053
		38.3338	53.3678	90.3062	121.7	211.566		266.787
		22.786	42.6602	60.9228	98.5263	172.048		324.121
			41.0428
	Mean	30.4787	42.5266	80.6806	119.475	184.629		251.599
	SD	5.65365	6.90414	11.7693	19.0497	24.7217		49.4417
	Net photosynthesis [µmol CO2 mmolChl -1 s-1]	8.06881	29.058	101.659	53.9774	52.554	171.98	163.146	157.567
		16.9709	39.6229	44.3925	80.4461	120.943	128.239	166.316	169.422
		11.1132	30.8134	42.6075	73.1234	146.908	131.531	161.697	162.547
			21.369			119.795	175.152	161.709	184.341
			19.4176					198.752
	Mean	12.051	28.0562	62.8862	69.1823	110.05	151.726	170.324	168.469
	SD	4.52456	8.08916	33.5898	13.6674	40.3234	25.2881	16.0032	11.6442
	Dark respiration [µmol O2 mmolChl -1 s-1]	-9.22935	-7.28018	-19.7354	-14.8614	-23.246		-37.3566
		-7.3179	-5.65306	-16.4008	-19.6677	-31.961		-47.4521
		-2.8718	-6.94283	-4.47498	-20.2582	-31.5468		-17.1809
		-4.21776	-4.98049	-11.941	-19.8905	-23.2754		-48.4901
		-3.64881	-7.90414	-9.23009	-20.0587	-13.3802		-54.2061
			-5.83793
	Mean	-5.45712	-6.4331	-12.3565	-18.9473	-24.6819		-40.9372
	SD	2.70102	1.11482	5.97641	2.29437	7.61381		14.6008
	Cellular carbon [% of DW]	37.2	42.4	37.9	33.1	37.6	34.9	43.1	37.2079
		35.6	34.9	35.8	35.6	37.9	42.3	36.6569	37.7143
		35	44.5	39.3	35.7	40.8248	32.7706	39.4876	36.2149
		37.7	43.9	37.8131	37.5	39.6759	37.6345	33.7371	41.8835
		36.1	34.5		36.9539	39.194	36.6079	36.1206	38.4738
			41.2441		31.1		35.4866
	Mean	36.32	40.2407	37.7033	34.9923	39.0389	36.6166	37.8205	38.2989
	SD	1.11669	4.44253	1.44023	2.43874	1.32163	3.23581	3.5906	2.16537
	Cellular nitrogen [% of DW]	10.9	10.6	10.3	10.4	9.31	9.51	8.01	9.18794
		10.8	10.5	10.3	10	9.36	8.16	9.32089	9.11957
		10.7	10.6	9.75	9.52	8.87487	9.50323	8.72237	9.17524
		10.9	10.9	10.2546	9.95	8.63166	8.95754	8.95099	8.42638
		10.7	10.7		10.0197	8.83811	9.1787	9.18223	8.75151
			10.6559		10.4		9.35704
	Mean	10.8	10.6593	10.1511	10.0483	9.00293	9.11109	8.83729	8.93213
	SD	0.1	0.135657	0.268282	0.32842	0.317489	0.5111	0.515604	0.334694
	Chlorophyll a [mgl Lculture -1]	2.55874	2.53285	2.29984	2.20923	1.77342	1.68713	1.49727	1.49296
		2.05389	1.9417	1.97622	1.8252	1.77342	1.90719	1.57062	1.40234
		1.98917	2.16176	1.9417	2.19628	1.73027	1.6224	1.63103	1.38077
		1.91582	2.32573	1.76911	1.8813	1.6785	1.51884	1.46707	1.2729
		2.05389	2.24375	1.96328		1.67418		1.31604	1.13913
			2.39477
	Mean	2.1143	2.26676	1.99003	2.028	1.72596	1.68389	1.49641	1.33762	3.889e-05
	SD	0.25489	0.203902	0.192374	0.203152	0.0486265	0.164207	0.119399	0.135799
	Carotenoids [mg Lculture -1]	0.651653	0.624839	0.561489	0.612436	0.625617	0.658408	0.730246	0.798176
		0.557131	0.490709	0.500821	0.517858	0.604501	0.729467	0.697623	0.689243
		0.571543	0.52406	0.490709	0.582437	0.623159	0.678853	0.727007	0.683489
		0.51216	0.561154	0.45976	0.550314	0.646453	0.601762	0.682372	0.612487
		0.609921	0.568248	0.466297		0.620868		0.605895	0.56746
			0.572327
	Mean	0.580482	0.55689	0.495815	0.565761	0.62412	0.667123	0.688629	0.670171	0.000851985
	SD	0.0529741	0.0457389	0.0404211	0.0407837	0.0149785	0.0528278	0.0504229	0.0877543
	Phycocyanin [mg Lculture -1]	10.225	11.2808	12.1805	13.3541	9.86738	9.62512	7.61352	6.90498
		12.0656	14.319	12.2787	12.3802	10.5326	8.6713	8.50637	6.89524
		14.8501	12.8313	13.2642	12.8746	7.51773	10.7243	7.31891	5.44861
		10.5404	12.6043	9.60547	10.7094	9.04409	9.96876	8.89096	5.4309
		9.39724	10.6925	10.7529	14.5814	9.62491	8.24918	6.80518	5.95546
			11.177
	Mean	11.4157	12.1508	11.6164	12.7799	9.31735	9.44773	7.82699	6.12704	5.95e-05
	SD	2.14917	1.35659	1.43715	1.41693	1.13878	0.996482	0.857524	0.736486
	Allophycocyanin [mg Lculture -1]	1.75335	1.89485	2.29475	2.83557	2.44532	2.88189	2.24058	2.05281
		2.00105	2.64272	2.21428	2.47549	2.43002	2.34033	2.39403	1.70075
		2.77475	2.21176	2.42426	2.52699	1.84236	3.00212	2.03332	1.27853
		1.69043	2.06648	1.71735	2.23796	2.53642	2.8187	2.6761	1.20566
		1.56799	1.85205	1.88018	2.82158	2.53365	2.29077	1.85027	1.43948
			1.88799
	Mean	1.95751	2.09264	2.10616	2.57952	2.35755	2.66676	2.23886	1.53544	0.004
	SD	0.483352	0.30211	0.296089	0.252193	0.292141	0.327782	0.319572	0.346036
	Glycogen [mg Lculture -1]	12.4292	13.1277	24.9732	30.1137	43.9567	61.4595	53.9443	64.2952
		8.58781	14.8877	24.0652	35.6173	37.6847	49.2508	58.6937	49.8375
		11.6889	16.3963	24.2468	26.3561	29.3454	59.3363	54.3215	56.2911
		10.9765	10.4177	18.9526	33.969	54.3494	42.8671	67.4102	37.6987
		11.7288	19.3916	19.665	29.3035	47.4489	45.9822	48.4686	55.7882
	Mean	11.0822	14.8442	22.3806	31.0719	42.557	51.7792	56.5677	52.7821	1.3874e-05
	SD	1.48608	3.37752	2.8358	3.71951	9.52939	8.21951	7.06405	9.87523
	Proteins [mg Lculture -1]	43.0025	39.3366	51.2786	53.6115	44.2245	50.7787	52.1118	46.9462
		50.2788	58.3328	62.5542	55.1112	61.2211	56.3887	56.4443	47.2794
		49.3346	56.7775	56.1665	61.6654	62.7208	43.1691	62.5542	62.1098
		52.8213	62.1124	54.2017	71.2974	72.253	77.7215	55.1574	74.536
		70.6072	61.9532	60.2542	67.05	68.2711	66.3067	78.3055	73.8989
	Mean	53.2089	55.7025	56.891	61.7471	61.7381	58.873	60.9146	60.954	0.76527
	SD	10.3756	9.43498	4.54528	7.57558	10.7378	13.4984	10.4373	13.5701
	Cellular DNA (SYBR Green signal)	5150.14	5510.06	6431.61	6687.66	7814.24	5900.93	7571.77	5654.97
		4915.12	5651.69	6458.18	7117.61	7440.39	5639.18	5712.24	4220.87
		5036.81	5558.8	7512.89	6845.12	6040.1	6666.49	5373.42	5479.78
		6129.4	5469.57	7483.11	8917.83	6571.2	6503.64	4820.49	4517.45
		5900.06	5466.88	7122.03	6750.92	7073.86	6595.17		5045.34
			7322.29	6411.72			4685.5
	[average signal per cell, a.u.]
	Mean	5426.31	5829.88	6903.26	7263.83	6987.96	5998.49	5869.48	4983.68	0.0020732
	SD	549.561	734.359	532.521	939.076	701.237	764.196	1192.89	612.332
	Contamination [% of bacteria cells in population]	0.58	0.9	1.7	1.04	0.87	0.43	0.34	0.71
		2.46	0.45	0.8	0.78	1.3	1.21	0.75	0.75
		0.25	0.66	0.73	0.74	0.46	0.8	0.83	0.66
		0.35	0.35	1.71	0.54	1.15	1.01	0.63	0.65
		0.53	0.43	0.78	1.22	1.43	2.25	0.6	0.31
			1.76	1.1
	Mean	0.834	0.758333	1.13667	0.864	1.042	1.14	0.63	0.616
	SD	0.918711	0.529657	0.458984	0.266983	0.386355	0.684398	0.186682	0.175727
