## Supplementary material for "Quantitative insights into the cyanobacterial cell economy": All supplementary and source data files: Zavrel2018_Fig2_Supplement_2_Literature_values_R1.xlsx

### Sheet: Reference values 6803
							Media	Irradiance			Temperature [°C]		Aeration			pH		Synechocystis	Growth phase	Note
Parameter	Value	Unit	Reference	Cultivation type	Cultivation vessel			[µE m-2 s-1]		Color	From	To	Rate	[% CO2]		Initial	Final	sp. PCC 6803	during
					Cultivation vessel type	Volume [ml]		From	To				[ml min-1]	From	To			substrain	measurement
Culture and cellular parameters
Cell diameter	1.96 - 2.19	µm	This study	Turbidostat	Flat panel PBR FMT 150	400	BG-11	27.5	1100	Red	32		200	0.5		8	n.s.	GT-L	Log	Cell size increased with growth rate
	1.67 - 2.46	µm	Zavřel et al. 2017	Turbidostat	Flat panel PBR FMT 150	400	BG-11	25	660	Red	32		200	0.5		8	n.s.	GT-L, GT-B, PCC-B	Log	Cell size increased with growth rate, variations between substrains
	2.02	µm	Lea-Smith et al. 2014	Batch	n.s., rotary shaker	n.s.	BG-11	n.s.		White	30		n.r.	n.s.		n.s.		n.s.	Log
	2.06	µm	Lea-Smith et al. 2016	Batch	Flasks, shaker	n.s.	BG-11	40	120	n.s.	30		n.r.	n.s.		n.s.		n.s.	Log
	1.35 - 2.25	µm	Foster et al. 2009	Batch	Flasks, shaker	n.s.	BG-11	30	100	Cool white	n.s.		n.r.	n.s.		n.s.		n.s.	Log, stationary	Cell size smaller in log phase and bigger in stationary phase
	1.57	µm	Osanai et al. 2013	Batch	n.s.	n.s.	BG11 (NH4Cl)	50	70	White	30		n.s.	0.5		7.8		Derived from GT-W	Log
	1.92 - 2.54	µm	Rosana et al. 2012	Batch	n.s.	n.s.	BG-11	30		n.s.	20	30	n.s.	air		8		n.s.	Log	Cell size bigger at 20°C than at 30°C
	2	µm	Miyashita et al. 2014	Batch	n.s.	n.s.	BG-11	70		n.s.	30		n.s.	1		n.s.		n.s.	Log
Cell volume	3.97 - 5.45	µm3	This study	Turbidostat	Flat panel PBR FMT 150	400	BG-11	27.5	1100	Red	32		200	0.5		8	n.s.	GT-L	Log	Calculated from cell diameter assuming round cellular shape
	2.43 - 7.79	µm3	Zavřel et al. 2017	Turbidostat	Flat panel PBR FMT 150	400	BG-11	25	660	Red	32		200	0.5		8	n.s.	GT-L, GT-B, PCC-B	Log	Calculated from cell diameter assuming round cellular shape
	4.34	µm3	Lea-Smith et al. 2014	Batch	n.s., rotary shaker	n.s.	BG-11	n.s.		White	30		n.r.	n.s.		n.s.		n.s.	Log	Calculated from cell diameter
	4.58 - 4.63	µm3	Lea-Smith et al. 2016	Batch	Flasks, shaker	n.s.	BG-11	40	120	n.s.	30		n.r.	n.s.		n.s.		n.s.	Log	Calculated from cell diameter
	5 - 11	µm3	Du et al. 2016	Photonfluxstat	Multi-cultivator MC 1000	60	BG-11	20	200	Cool white	30		100	1		8	n.s.	GT	Log	Cell volume increased with growth rate
Cell dry weight	5251 - 11310	fg cell-1	This study	Turbidostat	Flat panel PBR FMT 150	400	BG-11	27.5	1100	Red	32		200	0.5		8	n.s.	GT-L	Log	Cell weight increased with growth rate
	3348 - 7443	fg cell-1	Zavřel et al. 2017	Turbidostat	Flat panel PBR FMT 150	400	BG-11	25	660	Red	32		200	0.5		8	n.s.	GT-L, GT-B, PCC-B	Log	Cell weight increased with growth rate, variations between substrains
	1200 - 3600	fg cell-1	Du et al. 2016	Photonfluxstat	Multi-cultivator MC 1000	60	BG-11	20	200	Cool white	30		100	1		8	n.s.	GT	Log	Cell weight increased with growth rate
	3220	fg cell-1	Moal and Lagoutte 2012	Batch	Flasks, shaker	n.s.	BG-11	45		White	34		n.s.	0.4 l/min		7.4	n.s.	n.s.	Log
Maximum specific growth rate	0.104	h-1	This study	Turbidostat	Flat panel PBR FMT 150	400	BG-11	27.5	1100	Red	32		200	0.5		8	n.s.	GT-L	Log	Maximum growth rate under red light of intensity 660 µmol(photons) m-2 s-1
	0.106	h-1	Jahn et al. 2018	Turbidostat	Multi-cultivator MC 1000-OD	65	BG-11	60	1000	n.s.	32		20	0.15	2	7.8	n.s.	Source: University of Amsterdam, NL	Log
	0.16	h-1	Van Alphen 2018	Chemostat	Flat panel PBR FMT 150	400, 1000	BG-11-PC	350		Red	30	32	n.s.	1		7.9	8.3	GT, source: Stanford, USA	Log	Maximum growth in modified BG-11
	0.135	h-1	Zavřel et al. 2017	Turbidostat	Flat panel PBR FMT 150	400	BG-11	220+0	8+790	Red + White	32		200	0.5		8	n.s.	GT-L, GT-B, PCC-B	Log	Maximum growth rate under white light of intensity 790 µmol(photons) m-2 s-1
	0.114	h-1	Du et al. 2016	Photonfluxstat	Multi-cultivator MC 1000	60	BG-11	20	200	Cool white	30		100	1		8	n.s.	GT	Log	Maximum growth rate under white light of intensity 96.8 mmol(photons) m-2 s-1 OD720-1
	0.118	h-1	Touloupakis et al. 2015	Chemostat	Roux-type flat bottle	1000	BG-11	150		Cool white	28		n.s. - pH stat (CO2)			7.4		Source: Ruhr Uni Bochum, DE	Log
	0.099	h-1	Nguyen and Rittman 2016	Batch	Cylindrical glass jar	1500	BG-11	324		T5 light spectrum	30		n.s. - pH stat (CO2)			7.5	9.5	Derived from GT-V	Log	Maximum growth rate at pH 8.5
Light availability	30 - 606	mmol(photons) gDW-1 h-1	This study	Turbidostat	Flat panel PBR FMT 150	400	BG-11	27.5	1100	Red	32		200	0.5		8	n.s.	GT-L	Log
	20 - 240	mmol(photons) gDW-1 h-1	Du et al. 2016	Photonfluxstat	Multi-cultivator MC 1000	60	BG-11	20	200	Cool white	30		100	1		8	n.s.	GT	Log
Light captured by cells	23 - 414	mmol(photons) gDW-1 h-1	This study	Turbidostat	Flat panel PBR FMT 150	400	BG-11	27.5	1100	Red	32		200	0.5		8	n.s.	GT-L	Log
	53.7 - 69.4	% photons absorbed	This study	Turbidostat	Flat panel PBR FMT 150	400	BG-11	27.5	1100	Red	32		200	0.5		8	n.s.	GT-L	Log
	69.2 - 99.6	% photons absorbed	Touloupakis et al. 2015	Chemostat	Roux-type flat bottle	1000	BG-11	150		Cool white	28		n.s. - pH stat (CO2)			7.4		Source: Ruhr Uni Bochum, DE	Log
Biomass photon yield	0.225 - 1.126	gDW mol(photons)-1	This study	Turbidostat	Flat panel PBR FMT 150	400	BG-11	27.5	1100	Red	32		200	0.5		8	n.s.	GT-L	Log	Biomass photon yield decreased with increasing light
	0.876	gDW mol(photons)-1	Du et al. 2016
Biomass productivity	0.003 - 0.027	gDW L-1 h-1	This study	Turbidostat	Flat panel PBR FMT 150	400	BG-11	27.5	1100	Red	32		200	0.5		8	n.s.	GT-L	Log	Biomass productivity increased with growth rate
Bichemical composition
Proteins content	23 - 40	% of DW	This study	Turbidostat	Flat panel PBR FMT 150	400	BG-11	27.5	1100	Red	32		200	0.5		8	n.s.	GT-L	Log	Protein content decreased with growth rate
	32 - 52	% of DW	Zavřel et al. 2017	Turbidostat	Flat panel PBR FMT 150	400	BG-11	25	660	Red	32		200	0.5		8	n.s.	GT-L, GT-B, PCC-B	Log	Differences between substrains, no change with growth rate
	61 - 73	% of DW	Touloupakis et al. 2015	Chemostat	Roux-type flat bottle	1000	BG-11	150		Cool white	28		n.s. - pH stat (CO2)			7.4		Source: Ruhr Uni Bochum, DE	Log	Slight variations in protein content with growth rate
	65 - 66	% of DW	Touloupakis et al. 2016	Chemostat	Roux-type flat bottle	1000	BG-11	150		Cool white	28		n.s. - pH stat (CO2)			7.5	11	Source: IMI, PT	Log	No change in protein content with pH, growth rate 0.036 h-1
	51	% of DW	Shastri and Morgan 2005	Batch	Fermentor Bioflo 3000	1250	BG-11	150		n.s.	30		n.s.	air		7.5		n.s.	Log
	47	% of DW	Joseph et al. 2014	Batch	n.s.	n.s.	BG-11	50		White	28		n.s.	air		n.s.		Derived from GT-I	Lin/stationary
	21 - 29	% of DW	Angermayr et al. 2016	Turbidostat	Flat panel PBR FMT 150	1000	BG-11	500 + 500		Red + Blue	30		500	0.5		7.5	8	Source: Stanford, CA, USA	Log	Protein content reduced during dark period
	2114 - 2937	fg cell-1	This study	Turbidostat	Flat panel PBR FMT 150	400	BG-11	27.5	1100	Red	32		200	0.5		8	n.s.	GT-L	Log	Only slight change with growth rate
	1786 - 2528	fg cell-1	Zavřel et al. 2017	Turbidostat	Flat panel PBR FMT 150	400	BG-11	25	660	Red	32		200	0.5		8	n.s.	GT-L, GT-B, PCC-B	Log	Variation between substrains, no change with growth rate
Amino acids
His	0.89 - 1.01	% of DW	Touloupakis et al. 2016	Chemostat	Roux-type flat bottle	1000	BG-11	150		Cool white	28		n.s. - pH stat (CO2)			7.5	11	Source: IMI, PT	Log
Ser	2.13 - 2.37	% of DW
Arg	6.02 - 6.85	% of DW
Gly	3.00 - 3.41	% of DW
Asp	7.30 - 8.15	% of DW
Glu	7.38 - 8.44	% of DW
Thr	2.79 - 3.11	% of DW
Ala	5.45 - 6.07	% of DW
Pro	2.65 - 2.95	% of DW
Cys	0.03 - 0.05	% of DW
Lys	2.94 - 3.60	% of DW
Tyr	1.53 - 1.98	% of DW
Met	0.86 - 1.10	% of DW
Val	3.87 - 4.30	% of DW
Ile	3.75 - 4.14	% of DW
Leu	6.05 - 6.76	% of DW
Phe	2.93 - 3.35	% of DW
Carbohydrates	16.4 - 40.4	% of DW	Zavřel et al. 2017	Turbidostat	Flat panel PBR FMT 150	400	BG-11	25	660	Red	32		200	0.5		8	n.s.	GT-L, GT-B, PCC-B	Log	Variation between substrains
	9.4 - 13.2	% of DW	Touloupakis et al. 2015	Chemostat	Roux-type flat bottle	1000	BG-11	150		Cool white	28		n.s. - pH stat (CO2)			7.4		Source: Ruhr Uni Bochum, DE	Log	Minor carohydrates reduction with growth rate
	12 - 19	% of DW	Touloupakis et al. 2016	Chemostat	Roux-type flat bottle	1000	BG-11	150		Cool white	28		n.s. - pH stat (CO2)			7.5	11	Source: IMI, PT	Log	Carohydrates content increased at high pH
	19	% of DW	Shastri and Morgan 2005	Batch	Fermentor Bioflo 3000	1250	BG-11	150		n.s.	30		n.s.	air		7.5		n.s.	Log
	26.5	% of DW	Joseph et al. 2014	Batch	n.s.	n.s.	BG-11	50		White	28		n.s.	air		n.s.		Derived from GT-I	Lin/stationary
Carbohydrates / protein	0.35 - 1.28		Zavřel et al. 2017	Turbidostat	Flat panel PBR FMT 150	400	BG-11	25	660	Red	32		200	0.5		8	n.s.	GT-L, GT-B, PCC-B	Log	Variation between substrains
	0.15 - 0.17		Touloupakis et al. 2015	Chemostat	Roux-type flat bottle	1000	BG-11	150		Cool white	28		n.s. - pH stat (CO2)			7.4		Source: Ruhr Uni Bochum, DE	Log	Carbohydrates / protein ratio decreased with growth rate
	0.19 - 0.29		Touloupakis et al. 2016	Chemostat	Roux-type flat bottle	1000	BG-11	150		Cool white	28		n.s. - pH stat (CO2)			7.5	11	Source: IMI, PT	Log	Carbohydrates / protein ratio incresed at high pH
Cellular EPS (CPS+RPS)	1.2	mg mg(protein)-1	Jittawuttipoka et al. 2013	Batch	n.s.	n.s.	BG-11	31		White	30		n.s.	n.s.		n.s.		n.s.	Late log	Capsular exopolysaccharides: 85%, released exopolysaccharides: 15%
	300 - 1200	fg cell-1	Panoff et al. 1988	Batch	n.s., rotary shaker	n.s.	Allen, 2xNO3, -Si	4	16	White	20		n.r.	air		n.s.		Source: PCC, FR	Log - stationary	Higher EPS content in stationary phase and under higher illumination
Glycogen	8.4 - 22.9	% of DW	This study	Turbidostat	Flat panel PBR FMT 150	400	BG-11	27.5	1100	Red	32		200	0.5		8	n.s.	GT-L	Log	Glycogen content increased with growth rate
	2.8 - 16.0	% of DW	Zavřel et al. 2017	Turbidostat	Flat panel PBR FMT 150	400	BG-11	25	660	Red	32		200	0.5		8	n.s.	GT-L, GT-B, PCC-B	Log	Variation between substrains
	16.8-19.2	% of DW	Blom 2014	Chemostat + turbidostat	Flat panel PBR FMT 150	1000	BG-11	90-100	15	Red + Blue	30		300	0.3	0.5	n.s.		n.s.	Log	Glycogen content increased under nitrogen limitation
	18.5	% of DW	Miao et al. 2003	Batch	n.s.	n.s.	BG-11	82		Cool white	30		n.s.	air		n.s.		n.s.	Stationary
	11	% of DW	Joseph et al. 2014	Batch	n.s.	n.s.	BG-11	50		White	28		n.s.	air		n.s.		Derived from GT-I	Lin/stationary
	2.7 - 7.8	% of DW	Angermayr et al. 2016	Turbidostat	Flat panel PBR FMT 150	1000	BG-11	500 + 500		Red + Blue	30		500	0.5		7.5	8	Source: Stanford, CA, USA	Log	Glycogen content increased during the light period and decreased during the dark period
	9.8 - 36.8	% of DW	Monshupanee and Incharoensakdi 2014	Batch	Flasks	250	BG-11, -P, -N, -Fe, -S, -Ca	10	500	n.s.	28		n.r.	air		7.5	n.s.	Source: PCC, FR	Log - stationary	Glycogen content increased in stationary phase and under N, P and Fe limitation
	8.0 - 44.0	% of DW	Hasunuma et al. 2016	Batch	Double-deck flask	n.s.	BG-11	100	110	White	30		n.r.	1		7.8	n.s.	Derived from GT-W	n.s.	Glycogen content decreased with NH4Cl as N source, and with higher NaHCO3 concentration in the cultivation medium.
Glycogen / total saccharides	14 - 42	%	Zavřel et al. 2017	Turbidostat	Flat panel PBR FMT 150	400	BG-11	25	660	Red	32		200	0.5		8	n.s.	GT-L, GT-B, PCC-B	Log	Variation between substrains
Polyhydroxybutyrate	0.4 - 14.6	% of DW	Monshupanee and Incharoensakdi 2014	Batch	Flasks	250	BG-11, -P, -N, -Fe, -S, -Ca	10	500	n.s.	28		n.r.	air		7.5	n.s.	Source: PCC, FR	Log - stationary	PHB content increased under N and P limitation
	2.9 - 11	% of DW	Panda and Mallick 2007	Batch	n.s.	n.s.	BG-11, -P, -N	75		n.s.	28		n.s.	n.s.		8.5		Source: PCC, FR	n.s.	PHB content increased under N, P and gas exchange limitation
	3.8 - 10.9	% of DW	Wu et al. 2002	Batch	n.s.	n.s.	BG-11, -N	27		n.s.	30		n.s.	n.s.		n.s.		n.s.	Log - stationary	PHB content increased under N limitation
Cyanophycin	1.1 - 16.2	% of DW	Watzer et al. 2015	Batch	Illuminated cylinder	800	BG-11 (NO3-/NH4+), -P, -K	n.s.		n.s.	28		n.s.	2		8.2	n.s.	n.s.	Log - stationary	Cyanophycin content increased under P and K limitation and in stationary phase
	0.2 - 18	% of DW	Trautmann et al. 2016	Batch	Flat panel PBR	1000	BG-11, -P	70		Warm white	28		330	2		7.5		n.s.	Log - stationary	Cyanophycin content increased under P limitation
Nucleic acids content	20	% of DW	Shastri and Morgan 2005	Batch	Fermentor Bioflo 3000	1250	BG-11	150		n.s.	30		n.s.	air		7.5		n.s.	Log
DNA	3	% of DW	Shastri and Morgan 2005	Batch	Fermentor Bioflo 3000	1250	BG-11	150		n.s.	30		n.s.	air		7.5		n.s.	Log	Based on DNA/RNA ratio from reference publication
	0.23 - 0.39	% of DW	Touloupakis et al. 2016	Chemostat	Roux-type flat bottle	1000	BG-11	150		Cool white	28		n.s. - pH stat (CO2)			7.5	11	Source: IMI, PT	Log	DNA content increased at high pH
	1.7 - 82.4	fg cell-1	Zerulla et al. 2016	Batch	n.s., rotary shaker	n.s.	BG-11	30	85	White	28		n.r.	n.s.		n.s.		6 substrains, Uni Freiburk, DE	Log - stationary	DNA content calculated from number of genome copies number
	64 - 351	fg cell-1	Griese et al. 2011	Batch	n.s., rotary shaker	n.s.	BG-11	10	60	White	28		n.r.	n.s.		n.s.		2 substrains, Uni Giessen, DE	Log - stationary	DNA content calculated from number of genome copies number
	31 - 42	fg cell-1	Labarre et al. 1989	Batch	n.s., rotary shaker	n.s.	BG-11	40		White	30		n.r.	n.s.		7.5	n.s.	Source: PCC, FR	n.s.	The range reflects biological variability as well as variability of the method
Genome copy number	1 - 53	genome copies cell-1	Zerulla et al. 2016	Batch	n.s., rotary shaker	n.s.	BG-11	30	85	White	28		n.r.	n.s.		n.s.		6 substrains, Uni Freiburk, DE	Log - stationary	Variation between substrains, genome copies increased under high P, low light, and in log phase
	41 - 226	genome copies cell-1	Griese et al. 2011	Batch	n.s., rotary shaker	n.s.	BG-11	10	60	White	28		n.r.	n.s.		n.s.		2 substrains, Uni Giessen, DE	Log - stationary	Variation between substrains, genome copies increased in log phase
	12	genome copies cell-1	Labarre et al. 1989	Batch	n.s., rotary shaker	n.s.	BG-11	40		White	30		n.r.	n.s.		7.5	n.s.	Source: PCC, FR	Log	Number of genome copies calculated from DNA content (see above)
RNA	17	% of DW	Shastri and Morgan 2005	Batch	Fermentor Bioflo 3000	1250	BG-11	150		n.s.	30		n.s.	air		7.5		n.s.	Log	Based on DNA/RNA ratio from reference publication
Lipids content	10 - 12	% of DW	Touloupakis et al. 2015	Chemostat	Roux-type flat bottle	1000	BG-11	150		Cool white	28		n.s. - pH stat (CO2)			7.4		Source: Ruhr Uni Bochum, DE	Log	Lipids content decreased with growth rate
	9 - 12	% of DW	Touloupakis et al. 2016	Chemostat	Roux-type flat bottle	1000	BG-11	150		Cool white	28		n.s. - pH stat (CO2)			7.5	11	Source: IMI, PT	Log	Lipids content decreased with growth rate
	10	% of DW	Shastri and Morgan 2005	Batch	Fermentor Bioflo 3000	1250	BG-11	150		n.s.	30		n.s.	air		7.5		n.s.	Log
	4.2 - 8.0	% of DW	Sheng et al. 2011	Batch	25-L carboy	25000	BG-11	n.s.		n.s.	n.s.		167	air		n.s.		Derived from GT-V	n.s.	Comparison of several lipids quantification methods
	5.8 - 7.4	% of DW	Tran et al. 2009	n.s.	Bubble column PBR	n.s.	BG-11	n.s.		White	25		n.s.	air		n.s.		Source: PCC, FR	n.s.	Comparison of several lipids quantification methods
	6.5 - 14.0	% of DW	Cuellar-Bermudez et al. 2015	Chemostat	14-L flat-plate PBR	14000	BG11 5P	0	1920	Cool white	n.s.		300	1	5	7	9.2	n.s.	n.s.	Lipid content increased at high light
	11.4 - 13.5	% of DW	Cai et al. 2013	Batch	Glass bottles	2000	ASW/ADE	200		n.s.	25		175	air		n.s.		Source: Triadelphia, WV, USA	n.s. (end of cultivation)
	1.7 - 3.1	% of DW	Songruk et al. 2015	Batch	n.s.	n.s.	BG11, + NaCl	40	50	White	30		n.s.	n.s.		n.s.		n.s.	n.s.	Lipids content varied with NaCl concentrations in the cultivation medium
	10.6 - 15.1	% of DW	Monshupanee and Incharoensakdi 2014	Batch	Flasks	250	BG-11, -P, -N, -Fe, -S, -Ca	10	500	n.s.	28		n.r.	air		7.5	n.s.	Source: PCC, FR	Log - stationary	Lipid content varied with light intensity and slightly increased in stationary phase
Pigments content
Chlorophyll a	0.58 - 1.60	% of DW	This study	Turbidostat	Flat panel PBR FMT 150	400	BG-11	27.5	1100	Red	32		200	0.5		8	n.s.	GT-L	Log	Chlorophyll a content decreased with increasing light
	0.12 - 2.87	% of DW	Zavřel et al. 2017	Turbidostat	Flat panel PBR FMT 150	400	BG-11	25	790	Red + White	32		200	0.5		8	n.s.	GT-L, GT-B, PCC-B	Log	Chlorophyll a content decreased with increasing light
	1.22 - 2.33	% of DW	Touloupakis et al. 2015	Chemostat	Roux-type flat bottle	1000	BG-11	150		Cool white	28		n.s. - pH stat (CO2)			7.4		Source: Ruhr Uni Bochum, DE	Log	Chlorophyll a content decreased with growth rate
	2.00 - 2.57	% of DW	Touloupakis et al. 2016	Chemostat	Roux-type flat bottle	1000	BG-11	150		Cool white	28		n.s. - pH stat (CO2)			7.5	11	Source: IMI, PT	Log	Chlorophyll a content decreased at high pH
	50 - 96	fg cell-1	This study	Turbidostat	Flat panel PBR FMT 150	400	BG-11	27.5	1100	Red	32		200	0.5		8	n.s.	GT-L	Log	Chlorophyll a content decreased with increasing light
	19 - 123	fg cell-1	Zavřel et al. 2017	Turbidostat	Flat panel PBR FMT 150	400	BG-11	25	660	Red	32		200	0.5		8	n.s.	GT-L, GT-B, PCC-B	Log	Chlorophyll a content decreased with increasing light
	22	fg cell-1	Keren et al. 2004	Batch	n.s., rotary shaker	n.s.	BG-11	n.s.		n.s.	30		n.r.	n.s.		n.s.		n.s.	Late log
	16 - 27	fg cell-1	Schuurmans et al. 2014	Continuous	Flat panel PBR	1800	BG-11	60		Red	30		500	2		n.s.		n.s.	Log	Chlorophyll a content decreased with higher cell density
	38	fg cell-1	Lea-Smith et al. 2014	Batch	n.s., rotary shaker	Synechocystis from liquid culture (0.01% bacteria in the previous measurement) - PBR with autoclaved electrodes, 1 day of experiment	BG-11	n.s.		White	30		n.r.	n.s.		n.s.		n.s.	Log
	31 - 36	fg cell-1	Lea-Smith et al. 2016	Batch	Flasks, shaker	n.s.	BG-11	40	120	n.s.	30		n.r.	n.s.		n.s.		n.s.	Log
	38 - 45	fg cell-1	Salomon and Keren 2011	Batch	Flasks, shaker	150/500	YBG-11	60		n.s.	30		n.r.	n.s.		n.s.		n.s.	n.s. (12 days of growth)	Chlorophyll a content decreased under Mn limitation
	20 - 65	fg cell-1	Ishii and Hihara 2008	Batch	n.s.	n.s.	BG-11, -N, 4xN	5	200	n.s.	32		n.s.	air		7	n.s.	GT	Log - stationary	Chlorophyll a content decreased under high light and under N limitation
	114 - 289	fg cell-1	Červený et al. 2015	Batch	Flat panel PBR FMT 150	400	BG-11	15 + 80		Red + White	32	44	n.s.	1.5		n.s.		GT-L	Log - early stationary	Chlorophyll a content in cells increased during batch cultivation
	69 - 121	fg cell-1	Dutcher et al. 2017	Batch	Multi-cultivator MC 1000	60	BG-11	n.s.		White	n.s.		n.s.	air	3	7	8	n.s.	Log - early stationary	Chlorophyll a content increased under increased carbon concentration
	8 - 22	fg cell-1	Songruk et al. 2015	Batch	n.s.	n.s.	BG11, + NaCl	40	50	White	30		n.s.	n.s.		n.s.		n.s.	Log - lin	Chlorophyll a content in cells increased during batch growth and varied with NaCl concentrations
Carotenoids	0.26 - 0.44	% of DW	This study	Turbidostat	Flat panel PBR FMT 150	400	BG-11	27.5	1100	Red	32		200	0.5		8	n.s.	GT-L	Log	Carotenoids content decreased under highlight
	0.02 - 0.98	% of DW	Zavřel et al. 2017	Turbidostat	Flat panel PBR FMT 150	400	BG-11	25	790	Red + White	32		200	0.5		8	n.s.	GT-L, GT-B, PCC-B	Log	Variation between substrains
	22 - 29	fg cell-1	This study	Turbidostat	Flat panel PBR FMT 150	400	BG-11	27.5	1100	Red	32		200	0.5		8	n.s.	GT-L	Log	Carotenoids content increased under high light
	17 - 73	fg cell-1	Zavřel et al. 2017	Turbidostat	Flat panel PBR FMT 150	400	BG-11	25	790	Red + White	32		200	0.5		8	n.s.	GT-L, GT-B, PCC-B	Log	Variation between substrains
	2 - 9	fg cell-1	Songruk et al. 2015	Batch	n.s.	n.s.	BG11, + NaCl	40	50	White	30		n.s.	n.s.		n.s.		n.s.	Log - lin	Carotenoids content increased during batch growth and varied with NaCl concentrations
	29 - 83	fg cell-1	Červený et al. 2015	Batch	Flat panel PBR FMT 150	400	BG-11	15 + 80		Red + White	32	44	n.s.	1.5		n.s.		GT-L	Log - early stationary	Carotenoids content increased under heat shock
Chlorophyll a / carotenoids	2.0 - 4.1		This study	Turbidostat	Flat panel PBR FMT 150	400	BG-11	27.5	1100	Red	32		200	0.5		8	n.s.	GT-L	Log	Chlorophyl a/carotenoids ratio decreased under high light
	0.4 - 4		Zavřel et al. 2017	Turbidostat	Flat panel PBR FMT 150	400	BG-11	25	660	Red	32		200	0.5		8	n.s.	GT-L, GT-B, PCC-B	Log	Chlorophyl a/carotenoids ratio decreased under high light
	5.5		Cunningham et al. 2010	Batch	n.s.	n.s.	BG-11	10	150	White	30		n.s.	n.s.		n.s.		n.s.	Log	Chlorophyl a/carotenoids ratio did not change under high light
	2.57 - 4.34		Červený et al. 2015	Batch	Flat panel PBR FMT 150	400	BG-11	15 + 80		Red + White	32	44	n.s.	1.5		n.s.		GT-L	Log - early stationary	Chlorophyl a/carotenoids ratio decreased under heat shock
	3.19		Lea-Smith et al. 2016	Batch	Flasks, shaker	n.s.	BG-11	40	120	n.s.	30		n.r.	n.s.		n.s.		n.s.	Log
	2.4 - 3		Songruk et al. 2015	Batch	n.s.	n.s.	BG11, + NaCl	40	50	White	30		n.s.	n.s.		n.s.		n.s.	Log - lin	Chlorophyl a/carotenoids ratiodecreased during batch cultivation
Phycobillisomes	229 - 743	fg cell-1	This study	Turbidostat	Flat panel PBR FMT 150	400	BG-11	27.5	1100	Red	32		200	0.5		8	n.s.	GT-L	Log	Phycobiliproteins content decreased with increasing light
	430 - 480	fg cell-1	Salomon and Keren 2011	Batch	Flasks, shaker	150/500	YBG-11	60		n.s.	30		n.r.	n.s.		n.s.		n.s.	n.s. (12 days of growth)	Phycobilisomes content increased under Mn limitation
Phycocyanin	2.65 - 8.64	% of DW	This study	Turbidostat	Flat panel PBR FMT 150	400	BG-11	27.5	1100	Red	32		200	0.5		8	n.s.	GT-L	Log	Phycocyanin content decreased with increasing light
	0.66 - 15.85	% of DW	Zavřel et al. 2017	Turbidostat	Flat panel PBR FMT 150	400	BG-11	25	660	Red	32		200	0.5		8	n.s.	GT-L, GT-B, PCC-B	Log	Phycocyanin content decreased with increasing light
	10.3 - 19.6	% of DW	Touloupakis et al. 2015	Chemostat	Roux-type flat bottle	1000	BG-11	150		Cool white	28		n.s. - pH stat (CO2)			7.4		Source: Ruhr Uni Bochum, DE	Log	Phycocyanin content decreased with growth rate
	13.3 - 19.7	% of DW	Touloupakis et al. 2016	Chemostat	Roux-type flat bottle	1000	BG-11	150		Cool white	28		n.s. - pH stat (CO2)			7.5	11	Source: IMI, PT	Log	Phycocyanin content decreased at high pH
	172 - 443	fg cell-1	This study	Turbidostat	Flat panel PBR FMT 150	400	BG-11	27.5	1100	Red	32		200	0.5		8	n.s.	GT-L	Log	Phycocyanin content decreased with increasing light
	216 - 688	fg cell-1	Zavřel et al. 2017	Turbidostat	Flat panel PBR FMT 150	400	BG-11	25	660	Red	32		200	0.5		8	n.s.	GT-L, GT-B, PCC-B	Log	Phycocyanin content decreased with increasing light
	10 - 450	fg cell-1	Ishii and Hihara 2008	Batch	n.s.	n.s.	BG-11, -N, 4xN	5	200	n.s.	32		n.s.	air		7	n.s.	GT	Log - stationary	Phycocyanin content decreased with increasing light and under N limitation
Allophycocyanin	0.7 - 1.5	% of DW	This study	Turbidostat	Flat panel PBR FMT 150	400	BG-11	27.5	1100	Red	32		200	0.5		8	n.s.	GT-L	Log	Allophycocyanin content decreased with increasing light
	0.1 - 3.2	% of DW	Zavřel et al. 2017	Turbidostat	Flat panel PBR FMT 150	400	BG-11	25	660	Red	32		200	0.5		8	n.s.	GT-L, GT-B, PCC-B	Log	Allophycocyanin content decreased with increasing light
	1.6 - 5.12	% of DW	Touloupakis et al. 2015	Chemostat	Roux-type flat bottle	1000	BG-11	150		Cool white	28		n.s. - pH stat (CO2)			7.4		Source: Ruhr Uni Bochum, DE	Log	Allophycocyanin content decreased with growth rate
	1.7 - 4.0	% of DW	Touloupakis et al. 2016	Chemostat	Roux-type flat bottle	1000	BG-11	150		Cool white	28		n.s. - pH stat (CO2)			7.5	11	Source: IMI, PT	Log	Allophycocyanin content varied with pH
	57 - 123	fg cell-1	This study	Turbidostat	Flat panel PBR FMT 150	400	BG-11	27.5	1100	Red	32		200	0.5		8	n.s.	GT-L	Log	Allophycocyanin content decreased with increasing light
	29 - 137	fg cell-1	Zavřel et al. 2017	Turbidostat	Flat panel PBR FMT 150	400	BG-11	25	660	Red	32		200	0.5		8	n.s.	GT-L, GT-B, PCC-B	Log	Allophycocyanin content decreased with increasing light
Plastoquinone	0.2 - 1.2	fg cell-1	Schuurmans et al. 2014	Continuous	Flat panel PBR	1800	BG-11	60		Red	30		500	2		n.s.		n.s.	Log	Plastoquinone content decreased with increasing cell density
Elemental composition
Cellular carbon (C)	36 - 40	% of DW	This study	Turbidostat	Flat panel PBR FMT 150	400	BG-11	27.5	1100	Red	32		200	0.5		8	n.s.	GT-L	Log
	43 - 46	% of DW	Zavřel et al. 2017	Turbidostat	Flat panel PBR FMT 150	400	BG-11	25	660	Red	32		200	0.5		8	n.s.	GT-L, GT-B, PCC-B	Log	Not published data
	42 - 48	% of DW	Touloupakis et al. 2015	Chemostat	Roux-type flat bottle	1000	BG-11	150		Cool white	28		n.s. - pH stat (CO2)			7.4		Source: Ruhr Uni Bochum, DE	Log	Carbon content decreased with growth rate
	44 - 48	% of DW	Touloupakis et al. 2016	Chemostat	Roux-type flat bottle	1000	BG-11	150		Cool white	28		n.s. - pH stat (CO2)			7.5	11	Source: IMI, PT	Log	Carbon content decreased with growth rate
	51	% of DW	Shastri and Morgan 2005	Batch	Fermentor Bioflo 3000	1250	BG-11	150		n.s.	30		n.s.	air		7.5		n.s.	Log
	50	% of DW	Kim et al. 2011	Batch	Carboys 2251 Clearboy	n.s.	BG-11 modified	n.s.		White	30		n.s.	air		n.s.		n.s.	n.s.
	44 - 45	% of DW	Blom 2014	Chemostat + turbidostat	Flat panel PBR FMT 150	1000	BG-11	90-100	15	Red + Blue	30		300	0.3	0.5	n.s.		n.s.	Log	Only minimal differences under nitrogen and light limitation
	49	% of DW	Young et al. 2011	Batch	Fermentor Bioflo 3000	1250	BG-11	400		Cool white	30		1000 - 1500	air		8	8.5	Source: ATCC, USA	n.s.
Cellular nitrogen (N)	8.8 - 10.8	% of DW	This study	Turbidostat	Flat panel PBR FMT 150	400	BG-11	27.5	1100	Red	32		200	0.5		8	n.s.	GT-L	Log
	8.0 - 11.2	% of DW	Zavřel et al. 2017	Turbidostat	Flat panel PBR FMT 150	400	BG-11	25	660	Red	32		200	0.5		8	n.s.	GT-L, GT-B, PCC-B	Log	Not published data
	10.0 - 11.1	% of DW	Touloupakis et al. 2015	Chemostat	Roux-type flat bottle	1000	BG-11	150		Cool white	28		n.s. - pH stat (CO2)			7.4		Source: Ruhr Uni Bochum, DE	Log
	10.2 - 11.5	% of DW	Touloupakis et al. 2016	Chemostat	Roux-type flat bottle	1000	BG-11	150		Cool white	28		n.s. - pH stat (CO2)			7.5	11	Source: IMI, PT	Log
	11.3	% of DW	Shastri and Morgan 2005	Batch	Fermentor Bioflo 3000	1250	BG-11	150		n.s.	30		n.s.	air		7.5		n.s.	Log
	12.5	% of DW	Kim et al. 2011	Batch	Carboys 2251 Clearboy	n.s.	BG-11 modified	n.s.		White	30		n.s.	air		n.s.		n.s.	n.s.
	7.1 - 7.7	% of DW	Blom 2014	Chemostat + turbidostat	Flat panel PBR FMT 150	1000	BG-11	90-100	15	Red + Blue	30		300	0.3	0.5	n.s.		n.s.	Log	Only minimal differences under nitrogen and light limitation
C:N ratio	3.4 - 4.3		This study	Turbidostat	Flat panel PBR FMT 150	400	BG-11	27.5	1100	Red	32		200	0.5		8	n.s.	GT-L	Log
	4.0 - 5.4		Zavřel et al. 2017	Turbidostat	Flat panel PBR FMT 150	400	BG-11	25	660	Red	32		200	0.5		8	n.s.	GT-L, GT-B, PCC-B	Log
	5.8 - 6.2		Blom 2014	Chemostat + turbidostat	Flat panel PBR FMT 150	1000	BG-11	90-100	15	Red + Blue	30		300	0.3	0.5	n.s.		n.s.	Log	The C:N ratio slightly decreased under carbon limitation
	4		Kim et al. 2011	Batch	Carboys 2251 Clearboy	n.s.	BG-11 modified	n.s.		White	30		n.s.	air		n.s.		n.s.	n.s.
Cellular hydrogen (H)	6.5 - 7.3	% of DW	Touloupakis et al. 2015	Chemostat	Roux-type flat bottle	1000	BG-11	150		Cool white	28		n.s. - pH stat (CO2)			7.4		Source: Ruhr Uni Bochum, DE	Log
	6.3 - 6.7	% of DW	Touloupakis et al. 2016	Chemostat	Roux-type flat bottle	1000	BG-11	150		Cool white	28		n.s. - pH stat (CO2)			7.5	11	Source: IMI, PT	Log
	6.8	% of DW	Shastri and Morgan 2005	Batch	Fermentor Bioflo 3000	1250	BG-11	150		n.s.	30		n.s.	air		7.5		n.s.	Log
	6.7	% of DW	Kim et al. 2011	Batch	Carboys 2251 Clearboy	n.s.	BG-11 modified	n.s.		White	30		n.s.	air		n.s.		n.s.	n.s.
Cellular sulphur (S)	0.39 - 0.78	% of DW	Zavřel et al. 2017	Turbidostat	Flat panel PBR FMT 150	400	BG-11	25	660	Red	32		200	0.5		8	n.s.	GT-L, GT-B, PCC-B	Log	Not published data
	0.36 - 0.44	% of DW	Touloupakis et al. 2015	Chemostat	Roux-type flat bottle	1000	BG-11	150		Cool white	28		n.s. - pH stat (CO2)			7.4		Source: Ruhr Uni Bochum, DE	Log
	0.36 - 0.43	% of DW	Touloupakis et al. 2016	Chemostat	Roux-type flat bottle	1000	BG-11	150		Cool white	28		n.s. - pH stat (CO2)			7.5	11	Source: IMI, PT	Log
	0.7	% of DW	Kim et al. 2011	Batch	Carboys 2251 Clearboy	n.s.	BG-11 modified	n.s.		White	30		n.s.	air		n.s.		n.s.	n.s.
Cellular oxygen (O)	21 - 23.6	% of DW	Touloupakis et al. 2015	Chemostat	Roux-type flat bottle	1000	BG-11	150		Cool white	28		n.s. - pH stat (CO2)			7.4		Source: Ruhr Uni Bochum, DE	Log
	21.1 - 23.2	% of DW	Touloupakis et al. 2016	Chemostat	Roux-type flat bottle	1000	BG-11	150		Cool white	28		n.s. - pH stat (CO2)			7.5	11	Source: IMI, PT	Log
	27.51	% of DW	Shastri and Morgan 2005	Batch	Fermentor Bioflo 3000	1250	BG-11	150		n.s.	30		n.s.	air		7.5		n.s.	Log
	26.8	% of DW	Kim et al. 2011	Batch	Carboys 2251 Clearboy	n.s.	BG-11 modified	n.s.		White	30		n.s.	air		n.s.		n.s.	n.s.
Cellular iron (Fe)	0.05 - 0.3	% of DW	Cheng and He 2014	Batch	n.s.	n.s.	BG-11, -Fe	50		White	30		n.s.	air		n.s.		n.s.	n.s.	Iron content decreased under Fe limitation
	0.38	fg cell-1	Keren et al. 2004	Batch	n.s., rotary shaker	n.s.	BG-11	30		n.s.	30		n.r.	n.s.		n.s.		n.s.	Late log
	8.07	fg cell-1	Moal and Lagoutte 2012	Batch	Flasks, shaker	n.s.	BG-11	45		White	34		n.s.	0.4 l/min		7.4	n.s.	n.s.	Log
Cellular phosphorus (P)	1.5	% of DW	Kim et al. 2011	Batch	Carboys 2251 Clearboy	n.s.	BG-11 modified	n.s.		White	30		n.s.	air		n.s.		n.s.	n.s.
Cellular sodium (Na)	0.08 - 0.79	% of DW	Touloupakis et al. 2016	Chemostat	Roux-type flat bottle	1000	BG-11	150		Cool white	28		n.s. - pH stat (CO2)			7.5	11	Source: IMI, PT	Log	Sodium content increased at high pH
Cellular calcium (Ca)	0.27 - 1.66	% of DW	Touloupakis et al. 2016	Chemostat	Roux-type flat bottle	1000	BG-11	150		Cool white	28		n.s. - pH stat (CO2)			7.5	11	Source: IMI, PT	Log	Calcium content increased at high pH
	3.73	fg cell-1	Moal and Lagoutte 2012	Batch	Flasks, shaker	n.s.	BG-11	45		White	34		n.s.	0.4 l/min		7.4	n.s.	n.s.	Log
Cellular magnesium (Mg)	0.36 - 1.03	% of DW	Touloupakis et al. 2016	Chemostat	Roux-type flat bottle	1000	BG-11	150		Cool white	28		n.s. - pH stat (CO2)			7.5	11	Source: IMI, PT	Log	Magnesium content increased at high pH
	6.26	fg cell-1	Moal and Lagoutte 2012	Batch	Flasks, shaker	n.s.	BG-11	45		White	34		n.s.	0.4 l/min		7.4	n.s.	n.s.	Log
Cellular manganese (Mn)	2.04	fg cell-1	Moal and Lagoutte 2012
Cellular cobalt (Co)	0.014	fg cell-1	Moal and Lagoutte 2012
Cellular copper (Cu)	0.1	fg cell-1	Moal and Lagoutte 2012
Cellular molybdenum (Mo)	0.008	fg cell-1	Moal and Lagoutte 2012
Cellular nickel (Ni)	0.08	fg cell-1	Moal and Lagoutte 2012
Cellular selenium (Se)	0.002	fg cell-1	Moal and Lagoutte 2012
Cellular zinc (Zn)	0.29	fg cell-1	Moal and Lagoutte 2012
Photosynthetic rate
Gross O2 release rate	1.96 - 5.92	mmol(O2) g(DW)-1 h-1	This study	Turbidostat	Flat panel PBR FMT 150	400	BG-11	27.5	1100	Red	32		200	0.5		8	n.s.	GT-L	Log	Photosynthesis increased with increasing light
	0.92 - 9.75	mmol(O2) g(DW)-1 h-1	Zavřel et al. 2017	Turbidostat	Flat panel PBR FMT 150	400	BG-11	25	790	Red + White	32		200	0.5		8	n.s.	GT-L, GT-B, PCC-B	Log	Photosynthesis increased with increasing light, variation between substrains
	4.82	mmol(O2) g(DW)-1 h-1	Shastri and Morgan 2005	Batch	Fermentor Bioflo 3000	1250	BG-11	150		n.s.	30		n.s.	air		7.5		n.s.	Log	Photosynthesis increased with increasing light
	10 - 63	fmol O2 cell-1 h-1	This study	Turbidostat	Flat panel PBR FMT 150	400	BG-11	27.5	1100	Red	32		200	0.5		8	n.s.	GT-L	Log	Photosynthesis increased with increasing light
	3 - 73	fmol O2 cell-1 h-1	Zavřel et al. 2017	Turbidostat	Flat panel PBR FMT 150	400	BG-11	25	790	Red + White	32		200	0.5		8	n.s.	GT-L, GT-B, PCC-B	Log	Photosynthesis increased with increasing light, variation between substrains
	31 - 252	μmol O2 mmol(chl)-1 s-1	This study	Turbidostat	Flat panel PBR FMT 150	400	BG-11	27.5	1100	Red	32		200	0.5		8	n.s.	GT-L	Log	Photosynthesis increased with increasing light
	11 - 254	μmol O2 mmol(chl)-1 s-1	Zavřel et al. 2017	Turbidostat	Flat panel PBR FMT 150	400	BG-11	25	790	Red + White	32		200	0.5		8	n.s.	GT-L, GT-B, PCC-B	Log	Photosynthesis increased with increasing light, variation between substrains
	2 - 19	μmol O2 mmol(chl)-1 s-1	McCormick et al. 2013	n.s.	n.s.	n.s.	BG-11, +NaCl	25		n.s.	22		n.s.	n.s.		n.s.		n.s.	n.s.	Photosynthesis increased with increasing light
	89	μmol O2 mmol(chl)-1 s-1	Lea-Smith et al. 2016	Batch	Flasks, shaker	n.s.	BG-11	40	120	n.s.	30		n.r.	n.s.		n.s.		n.s.	Log	Photosynthesis increased with increasing light
	66 - 82	μmol O2 mmol(chl)-1 s-1	Touloupakis et al. 2015	Chemostat	Roux-type flat bottle	1000	BG-11	150		Cool white	28		n.s. - pH stat (CO2)			7.4		Source: Ruhr Uni Bochum, DE	Log	Photosynthesis decreased with growth rate
Dark respiration rate	0.35 - 0.96	mmol(O2) g(DW)-1 h-1	This study	Turbidostat	Flat panel PBR FMT 150	400	BG-11	27.5	1100	Red	32		200	0.5		8	n.s.	GT-L	Log	Photosynthesis increased with increasing light
	0.26 - 3.37	mmol(O2) g(DW)-1 h-1	Zavřel et al. 2017	Turbidostat	Flat panel PBR FMT 150	400	BG-11	25	790	Red + White	32		200	0.5		8	n.s.	GT-L, GT-B, PCC-B	Log	Photosynthesis increased with increasing light
	2 - 10	fmol O2 cell-1 h-1	This study	Turbidostat	Flat panel PBR FMT 150	400	BG-11	27.5	1100	Red	32		200	0.5		8	n.s.	GT-L	Log	Photosynthesis increased with increasing light
	1 - 25	fmol O2 cell-1 h-1	Zavřel et al. 2017	Turbidostat	Flat panel PBR FMT 150	400	BG-11	25	790	Red + White	32		200	0.5		8	n.s.	GT-L, GT-B, PCC-B	Log	Photosynthesis increased with increasing light
	5 - 41	μmol O2 mmol(chl)-1 s-1	This study	Turbidostat	Flat panel PBR FMT 150	400	BG-11	27.5	1100	Red	32		200	0.5		8	n.s.	GT-L	Log	Photosynthesis increased with increasing light
	4 - 81	μmol O2 mmol(chl)-1 s-1	Zavřel et al. 2017	Turbidostat	Flat panel PBR FMT 150	400	BG-11	25	790	Red + White	32		200	0.5		8	n.s.	GT-L, GT-B, PCC-B	Log	Photosynthesis increased with increasing light
	2.4 - 3.8	μmol O2 mmol(chl)-1 s-1	McCormick et al. 2013	n.s.	n.s.	n.s.	BG-11, +NaCl	25		n.s.	22		n.s.	n.s.		n.s.		n.s.	n.s.	No change in respiration under high salt
	11	μmol O2 mmol(chl)-1 s-1	Lea-Smith et al. 2016	Batch	Flasks, shaker	n.s.	BG-11	40	120	n.s.	30		n.r.	n.s.		n.s.		n.s.	Log	Photosynthesis increased with increasing light
	4 - 24	μmol O2 mmol(chl)-1 s-1	Touloupakis et al. 2015	Chemostat	Roux-type flat bottle	1000	BG-11	150		Cool white	28		n.s. - pH stat (CO2)			7.4		Source: Ruhr Uni Bochum, DE	Log	Respiration increased with growth rate
CO2 fixation rate	0.77 - 4.01	mmol(CO2) g(DW)-1 h-1	This study	Turbidostat	Flat panel PBR FMT 150	400	BG-11	27.5	1100	Red	32		200	0.5		8	n.s.	GT-L	Log	CO2 fixation increased under increasing light
	2.97 - 3.54	mmol(CO2) g(DW)-1 h-1	Zavřel et al. 2017	Turbidostat	Flat panel PBR FMT 150	400	BG-11	25	790	Red + White	32		200	0.5		8	n.s.	GT-L, GT-B, PCC-B	Log	CO2 fixation increased under increasing light
	3.7	mmol(CO2) g(DW)-1 h-1	Young et al. 2011	Batch	Fermentor Bioflo 3000	1250	BG-11	400		Cool white	30		1000 - 1500	air		8	8.5	Source: ATCC, USA	n.s.
	3.7	mmol(CO2) g(DW)-1 h-1	Shastri and Morgan 2005	Batch	Fermentor Bioflo 3000	1250	BG-11	150		n.s.	30		n.s.	air		7.5		n.s.	Log
	4 - 45	fmol CO2 cell-1 h-1	This study	Turbidostat	Flat panel PBR FMT 150	400	BG-11	27.5	1100	Red	32		200	0.5		8	n.s.	GT-L	Log	CO2 fixation increased under increasing light
	13 - 20	fmol CO2 cell-1 h-1	Zavřel et al. 2017	Turbidostat	Flat panel PBR FMT 150	400	BG-11	25	790	Red + White	32		200	0.5		8	n.s.	GT-L, GT-B, PCC-B	Log	CO2 fixation increased under increasing light
	12 - 170	μmol CO2 mmol(chl)-1 s-1	This study	Turbidostat	Flat panel PBR FMT 150	400	BG-11	27.5	1100	Red	32		200	0.5		8	n.s.	GT-L	Log	CO2 fixation increased under increasing light
	13.1	μmol CO2 mmol(chl)-1 s-1	Jiang et al. 2013	n.s.	n.s.	n.s.	BG-11	500		Cool white	30		n.s.	n.s.		8		GT	n.s.
Net CO2 fixation rate	7	μmol CO2 mmol(chl)-1 s-1	Jiang et al. 2013
Photosynthesis CO2 leakage	6.1	μmol CO2 mmol(chl)-1 s-1	Jiang et al. 2013
PQ (O2 release:CO2 fixation ratio)	1.1 - 2.1		This study	Turbidostat	Flat panel PBR FMT 150	400	BG-11	27.5	1100	Red	32		200	0.5		8	n.s.	GT-L	Log	O2:CO2 fixation ratio varied with increasing light
	0.2 - 2.6		Zavřel et al. 2017	Turbidostat	Flat panel PBR FMT 150	400	BG-11	25	790	Red + White	32		200	0.5		8	n.s.	GT-L, GT-B, PCC-B	Log	O2:CO2 fixation ratio increased with increasing light, variation between substrains
	1.5		Shastri and Morgan 2005	Batch	Fermentor Bioflo 3000	1250	BG-11	150		n.s.	30		n.s.	air		7.5		n.s.	Log
Photosynthesis:respiration (O2)	5.6 - 7.5		This study	Turbidostat	Flat panel PBR FMT 150	400	BG-11	27.5	1100	Red	32		200	0.5		8	n.s.	GT-L	Log	Photosynthesis:respiration ratio varied with increasing light
	2.7 - 2.9		Zavřel et al. 2017	Turbidostat	Flat panel PBR FMT 150	400	BG-11	25	790	Red + White	32		200	0.5		8	n.s.	GT-L, GT-B, PCC-B	Log
	0.5 - 5.3		McCormick et al. 2013	n.s.	n.s.	n.s.	BG-11, +NaCl	25		n.s.	22		n.s.	n.s.		n.s.		n.s.	n.s.	Photosynthesis:respiration ratio increased with increasing light
	0.8 - 7.5		Lea-Smith et al. 2016	Batch	Flasks, shaker	n.s.	BG-11	40	120	n.s.	30		n.r.	n.s.		n.s.		n.s.	Log	Photosynthesis:respiration ratio increased with increasing light
	2.7 - 19.9		Touloupakis et al. 2015	Chemostat	Roux-type flat bottle	1000	BG-11	150		Cool white	28		n.s. - pH stat (CO2)			7.4		Source: Ruhr Uni Bochum, DE	Log	Photosynthesis:respiration ratio increased with growth rate
n.s.- not specified, n.r. - not relevant
References:
Angermayr, S.A., van Alphen, P., Hasdemir, D., Kramer, G., Iqbal, M., van Grondelle, W., Hoefsloot, H.C., Choi, Y.H., Hellingwerf, K.J., 2016. Culturing Synechocystis sp. Strain PCC 6803 with N2 and CO2 in a Diel Regime Reveals Multiphase Glycogen Dynamics with Low Maintenance Costs. Appl. Environ. Microbiol. 82, 4180–4189.
Blom, M., 2014. The Elemental Composition of Synechocystis sp . PCC6803 under Nutrient Limiting Conditions. University of Amsterdam.
Cai, T., Ge, X., Park, S.Y., Li, Y., 2013. Comparison of Synechocystis sp. PCC6803 and Nannochloropsis salina for lipid production using artificial seawater and nutrients from anaerobic digestion effluent. Bioresour. Technol. 144, 255–260.
Cuellar-Bermudez, S.P., Romero-Ogawa, M.A., Vannela, R., Lai, Y.J.S., Rittmann, B.E., Parra-Saldivar, R., 2015. Effects of light intensity and carbon dioxide on lipids and fatty acids produced by Synechocystis sp. PCC6803 during continuous flow. Algal Res. 12, 10–16.
Cunningham, F.X., Tice, A.B., Pham, C., Gantt, E., 2010. Inactivation of genes encoding plastoglobulin-like proteins in Synechocystis sp. PCC 6803 leads to a light-sensitive phenotype. J. Bacteriol. 192, 1700–1709.
Červený, J., Sinetova, M.A., Zavřel, T., Los, D.A., 2015. Mechanisms of high temperature resistance of Synechocystis sp. PCC 6803: An Impact of histidine kinase 34. Life 5, 676–699.
Du, W., Jongbloets, J.A., Pineda Hernández, H., Bruggeman, F.J., Hellingwerf, K.J., Branco dos Santos, F., 2016. Photonfluxostat: A method for light-limited batch cultivation of cyanobacteria at different, yet constant, growth rates. Algal Res. 20, 118–125.
Dutcher, A.A., Miller, N., Burnap, R., 2017. Photosynthetic Growth of Synechocystis sp . PCC 6803 with Different Levels of CO2 Availability. Res. Reports from Life Sci. Freshmen Res. Sch. 3, 29–33.
Foster, J.S., Havemann, S.A., Singh, A.K., Sherman, L.A., 2009. Role of mrgA in peroxide and light stress in the cyanobacterium Synechocystis sp. PCC 6803. FEMS Microbiol. Lett. 293, 298–304.
Griese, M., Lange, C., Soppa, J., 2011. Ploidy in cyanobacteria. FEMS Microbiol. Lett. 323, 124–31.
Hasunuma, T., Matsuda, M., Kondo, A., 2016. Improved sugar-free succinate production by Synechocystis sp. PCC 6803 following identification of the limiting steps in glycogen catabolism. Metab. Eng. Commun. 3, 130–141.
Cheng, D., He, Q., 2014. PfsR Is a Key Regulator of Iron Homeostasis in Synechocystis PCC 6803. PLoS One 9, 1–13.
Ishii, A., Hihara, Y., 2008. An AbrB-Like Transcriptional Regulator, Sll0822, Is Essential for the Activation of Nitrogen-Regulated Genes in Synechocystis sp. PCC 6803. PLANT Physiol. 148, 660–670.
Jahn M, Vialas V, Karlsen J, Maddalo G, Forsström FEB, Uhlén M, Käll L, Hudson EP. Growth of Cyanobacteria Is Constrained by the Abundance of Light and Carbon Assimilation Proteins. Cell Reports. 2018; 25:478 – 486.
Jiang, H.B., Cheng, H.M., Gao, K.S., Qiu, B.S., 2013. Inactivation of Ca2+/H+ exchanger in Synechocystis sp. strain PCC 6803 promotes cyanobacterial calcification by upregulating CO2-concentrating mechanisms. Appl. Environ. Microbiol. 79, 4048–4055.
Jittawuttipoka, T., Planchon, M., Spalla, O., Benzerara, K., Guyot, F., Cassier-Chauvat, C., Chauvat, F., 2013. Multidisciplinary evidences that Synechocystis PCC6803 exopolysaccharides operate in cell sedimentation and protection against salt and metal stresses. PLoS One 8, e55564.
Joseph, A., Aikawa, S., Sasaki, K., Matsuda, F., Hasunuma, T., Kondo, A., 2014. Increased biomass production and glycogen accumulation in apcE gene deleted Synechocystis sp. PCC 6803. AMB Express 4, 17.
Keren, N., Aurora, R., Pakrasi, H. B., 2004. Critical Roles of Bacterioferritins in Iron Storage and Proliferation of Cyanobacteria. Plant Physiol. 135, 1666–1673.
Kim, H.W., Vannela, R., Zhou, C., Rittmann, B.E., 2011. Nutrient acquisition and limitation for the photoautotrophic growth of Synechocystis sp. PCC6803 as a renewable biomass source. Biotechnol. Bioeng. 108, 277–285.
Labarre, J., Chauvat, F., Thuriaux, P., 1989. Insertional mutagenesis by random cloning of antibiotic resistance genes into the genome of the cyanobacterium Synechocystis strain PCC 6803. J. Bacteriol. 171, 3449–3457.
Lea-Smith, D.J., Bombelli, P., Dennis, J.S., Scott, S.A., Smith, A.G., Howe, C.J., 2014. Phycobilisome-Deficient Strains of Synechocystis sp. PCC 6803 Have Reduced Size and Require Carbon-Limiting Conditions to Exhibit Enhanced Productivity. Plant Physiol. 165, 705–714.
Lea-Smith, D.J., Ortiz-Suarez, M.L., Lenn, T., Nürnberg, D.J., Baers, L.L., Davey, M.P., Parolini, L., Huber, R.G., Cotton, C.A.R., Mastroianni, G., Bombelli, P., Ungerer, P., Stevens, T.J., Smith, A.G., Bond, P.J., Mullineaux, C.W., Howe, C.J., 2016. Hydrocarbons Are Essential for Optimal Cell Size, Division, and Growth of Cyanobacteria. Plant Physiol. 172, 1928–1940.
McCormick, A.J., Bombelli, P., Lea-Smith, D.J., Bradley, R.W., Scott, A.M., Fisher, A.C., Smith, A.G., Howe, C.J., 2013. Hydrogen production through oxygenic photosynthesis using the cyanobacterium Synechocystis sp. PCC 6803 in a bio-photoelectrolysis cell (BPE) system. Energy Environ. Sci. 6, 2682.
Miao, X., Wu, Q., Wu, G., Zhao, N., 2003. Sucrose accumulation in salt-stressed cells of agp gene deletion-mutant in cyanobacterium Synechocystis sp. PCC 6803. FEMS Microbiol Lett 218, 71–77.
Miyashita, S., Groombridge, A.S., Fujii, S., Minoda, A., Takatsu, A., Hioki, A., Chiba, K., Inagaki, K., 2014. Highly efficient single-cell analysis of microbial cells by time-resolved inductively coupled plasma mass spectrometry. J. Anal. At. Spectrom. 29, 1598–1606.
Moal, G., Lagoutte, B., 2012. Photo-induced electron transfer from photosystem i to NADP+: Characterization and tentative simulation of the in vivo environment. Biochim. Biophys. Acta - Bioenerg. 1817, 1635–1645.
Monshupanee, T., Incharoensakdi, A., 2014. Enhanced accumulation of glycogen, lipids and polyhydroxybutyrate under optimal nutrients and light intensities in the cyanobacterium Synechocystis sp. PCC 6803. J. Appl. Microbiol. 116, 830–838.
Nguyen, B.T., Rittmann, B.E., 2016. Effects of inorganic carbon and pH on growth kinetics of Synechocystis sp. PCC 6803. Algal Res. 19, 363–369.
Osanai, T., Kuwahara, A., Iijima, H., Toyooka, K., Sato, M., Tanaka, K., Ikeuchi, M., Saito, K., Hirai, M.Y., 2013. Pleiotropic effect of sigE over-expression on cell morphology, photosynthesis and hydrogen production in Synechocystis sp. PCC 6803. Plant J. 76, 456–465.
Panda, B., Mallick, N., 2007. Enhanced poly-β-hydroxybutyrate accumulation in a unicellular cyanobacterium, Synechocystis sp. PCC 6803. Lett. Appl. Microbiol. 44, 194–198.
Panoff, J., Priem, B., Morvan, H., Joset, F., 1988. Sulphated exopolysaccharides produced by two unicellular strains of cyanobacteria, Synechocystis PCC 6803 and 6714. Arch. Microbiol. 150, 558–563.
Rosana, A.R.R., Ventakesh, M., Chamot, D., Patterson-Fortin, L.M., Tarassova, O., Espie, G.S., Owttrim, G.W., 2012. Inactivation of a low temperature-induced RNA helicase in Synechocystis sp. PCC 6803: physiological and morphological consequences. Plant Cell Physiol. 53, 646–58.
Salomon, E., Keren, N., 2011. Manganese Limitation Induces Changes in the Activity and in the Organization of Photosynthetic Complexes in the Cyanobacterium Synechocystis sp. Strain PCC 6803. Plant Physiol. 155, 571–579.
Shastri, A. a, Morgan, J. a, 2005. Flux balance analysis of photoautotrophic metabolism. Biotechnol. Prog. 21, 1617–26.
Sheng, J., Kim, H.W., Badalamenti, J.P., Zhou, C., Sridharakrishnan, S., Krajmalnik-Brown, R., Rittmann, B.E., Vannela, R., 2011. Effects of temperature shifts on growth rate and lipid characteristics of Synechocystis sp. PCC6803 in a bench-top photobioreactor. Bioresour. Technol. 102, 11218–25.
Schuurmans, R.M., Schuurmans, J.M., Bekker, M., Kromkamp, J.C., Matthijs, H.C.P., Hellingwerf, K.J., 2014. The Redox Potential of the Plastoquinone Pool of the Cyanobacterium Synechocystis Species Strain PCC 6803 Is under Strict Homeostatic Control. Plant Physiol. 165, 463–475.
Songruk, N., Incharoensakdi, A., Jantaro, S., 2015. Effect of salt stress on fatty acid and lipid levels in cyanobacterium Synechocystis sp . PCC 6803 66, 798–804.
Touloupakis, E., Cicchi, B., Benavides, A.M.S., Torzillo, G., 2016. Effect of high pH on growth of Synechocystis sp. PCC 6803 cultures and their contamination by golden algae (Poterioochromonas sp.). Appl. Microbiol. Biotechnol. 100, 1333–1341.
Touloupakis, E., Cicchi, B., Torzillo, G., 2015. A bioenergetic assessment of photosynthetic growth of Synechocystis sp. PCC 6803 in continuous cultures. Biotechnol. Biofuels 8, 133.
Tran, H.L., Hong, S.J., Lee, C.G., 2009. Evaluation of extraction methods for recovery of fatty acids from Botryococcus braunii LB 572 and Synechocystis sp. PCC 6803. Biotechnol. Bioprocess Eng. 14, 187–192.
Trautmann, A., Watzer, B., Wilde, A., Forchhammer, K., Posten, C., 2016. Effect of phosphate availability on cyanophycin accumulation in Synechocystis sp. PCC 6803 and the production strain BW86. Algal Res. 20, 189–196.
van Alphen, P., Najafabadi, H.A., dos Santos, F.B., Hellingwerf, K.J., 2018. Increasing the Photoautotrophic Growth Rate of Synechocystis sp. PCC 6803 by Identifying the Limitations of Its Cultivation. Biotechnol J. 1700764.
Watzer, B., Engelbrecht, A., Hauf, W., Stahl, M., Maldener, I., Forchhammer, K., 2015. Metabolic pathway engineering using the central signal processor PII. Microb. Cell Fact. 14, 1–12.
Wu, G., Bao, T., Shen, Z., Wu, Q., 2002. Sodium Acetate Stimulates PHB Biosynthesis in Synechocystis sp. PCC 6803. Tsinghua Sci. Technol. 7, 435–438.
Young, J.D., Shastri, A.A., Stephanopoulos, G., Morgan, J.A., 2011. Mapping photoautotrophic metabolism with isotopically nonstationary13C flux analysis. Metab. Eng. 13, 656–665.
Zavřel, T., Očenášová, P., Červený, J., 2017. Phenotypic characterization of Synechocystis sp. PCC 6803 substrains reveals differences in sensitivity to abiotic stress. PLoS One 12, e0189130.
Zerulla, K., Ludt, K., Soppa, J., 2016. The ploidy level of synechocystis sp. PCC 6803 is highly variable and is influenced by growth phase and by chemical and physical external parameters. Microbiol. (United Kingdom) 162, 730–739.
