## Supplementary material for "Quantitative insights into the cyanobacterial cell economy": All supplementary and source data files: Zavrel2018_Fig6_SourceData_1_WB_data.xlsx

### Sheet: Sheet1
Relative data
Red light [µE m−2s−1]	27.5	55	110	220	440	660	880	1100
S1 protein [rel. to initial]	1	1.7598	2.02143	2.59441	2.91644	2.94764	2.10174	2.31172
	1	1.59854	1.89538	1.72263	2.34063	2.71776	2.87105	2.6764
	1	1.38205	1.68267	1.53445	2.29019	2.65345	2.65345	2.49478
	1	1.05968	1.01019	1.04221	2.79185	1.64483	1.64338	1.59389
	1	1.14637	1.81119	1.93604	2.36593	2.52644	2.54121	1.98278
Mean	1	1.38929	1.68417	1.76595	2.54101	2.49802	2.36216	2.21191
SD	0	0.295282	0.396466	0.56889	0.29051	0.500834	0.489984	0.430169
L1 protein [rel. to initial]	1	2.01509	2.85991	3.99353	4.82974	6.05819	7.18534	6.60129
	1	1.55172	1.96552	2.75862	3.25862	4.43103	2.93103	2.32759
	1	1.46215	1.93626	2.91634	3.90438	3.28287	3.92032	5.08366
	1	1.29255	2.28192	3.73404	3.75	8.8617	3.87766	5.45745
	1	1.57143	1.93277	2.22689	3.7042	3.93782	4.16975	3.03865
Mean	1	1.57859	2.19527	3.12588	3.88939	5.31432	4.41682	4.50173
SD	0	0.267711	0.399387	0.726233	0.577944	2.23266	1.61791	1.76972
PsbA protein (D1) [rel. to initial]	1	0.998295	0.953219	0.827946	0.748296	0.719654	0.709425	0.768966
	1	1.00418	0.985055	0.950667	1.23236	1.00257	0.769082	0.76619
	1	0.960788	0.995754	0.966299	1.13444	1.01319	0.813697	0.805204
	1	0.735071	0.53196	0.945332	0.808243	0.732128	0.493272	0.713204
	1	0.940951	1.03106	1.04448	0.883819	0.701304	0.679065	0.52339
Mean	1	0.927857	0.899409	0.946945	0.961433	0.83377	0.692908	0.715391
SD	0	0.110915	0.207282	0.0775637	0.211101	0.159363	0.123199	0.112235
PsaC protein [rel. to initial]	1	0.924122	0.917327	0.851076	0.984145	0.999245	0.999057	0.721405
	1	1.3611	1.35472	1.45868	1.70508	1.56956	1.35139	1.18943
	1	0.749049	0.67252	0.674223	0.713405	0.34504	0.585637	0.474381
	1	0.962963	0.920046	0.893592	0.688418	0.736037	0.571428	0.777777
	1	1.37308	1.47968	1.37308	1.08814	1.07818	1.07134	0.710909
Mean	1	1.07406	1.06886	1.05013	1.03584	0.945613	0.915769	0.77478
SD	0	0.279401	0.336408	0.345195	0.411691	0.451212	0.334835	0.259378
RbcL protein [rel. to initial]	1	0.875465	1.1559	1.9928	2.05135	2.05065	2.01789	1.40915
	1	1.09182	1.21953	1.14023	0.84808	0.939065	1.22788	0.826377
	1	1.10987	0.976094	1.30773	1.52798	1.20498	1.71109	1.49542
	1	0.858908	1.0242	1.2966	1.17868	0.947477	0.613286	1.02884
	1	1.03085	1.15585	1.18482	1.46271	1.45064	1.45225	1.13948
Mean	1	0.993381	1.10632	1.38444	1.41376	1.31856	1.40448	1.17985
SD	0	0.119007	0.101772	0.347557	0.446435	0.46044	0.531446	0.274565
Absolute data
PsbA protein (D1) [fmol µg(total protein)-1]	58.4571	58.261	53.0758	38.6657	29.5034	26.2087	25.0321	31.8811
	57.0787	57.44	55.7866	52.8132	77.1697	57.3011	37.1129	36.8628
	54.8149	51.0278	54.4048	51.5601	67.7996	56.089	36.8214	36.0012
	20.7331	15.2403	11.0292	19.5996	16.7573	15.1793	10.227	14.7869
	32.1375	28.4311	34.962	35.0483	26.1431	14.4998	13.8707	7.52487
Mean	44.6443	42.08	41.8517	39.5374	43.4746	33.8556	24.6128	25.4114
SD	17.1539	19.2645	19.2044	13.5943	27.0945	21.3655	12.5282	13.3972
PsaC protein [fmol µg(total protein)-1]	171.769	152.862	159.06	150.555	174.818	175.791	179.763	137.434
	98.6632	130.548	129.985	139.164	160.922	148.955	129.691	115.389
	97.1444	69.2171	60.7003	60.8899	65.2504	24.2562	51.0315	38.6501
	71.7912	68.3797	64.4266	61.9898	43.091	47.4772	32.3148	51.322
	99.0173	130.807	139.89	130.807	106.527	105.679	105.096	74.3844
Mean	107.677	110.363	110.812	108.681	110.122	100.432	99.5792	83.4359
SD	37.6255	39.0101	45.2873	43.6928	57.632	64.5522	59.6825	41.9994
RbcL protein [fmol µg(total protein)-1]	579.957	510.647	666.724	1132.5	1165.09	1164.7	1146.47	807.672
	272.858	279.233	323.75	295.014	238.931	262.526	326.268	242.015
	348.602	384.029	340.894	447.829	518.845	414.699	577.889	508.348
	214.961	185.878	219.95	276.1	251.793	204.135	135.247	220.905
	240.01	246.858	274.606	281.037	342.727	340.047	340.404	270.974
Mean	331.278	321.329	365.185	486.496	503.476	477.221	505.255	409.983
SD	147.829	127.904	175.022	368.09	386.372	392.435	391.326	250.559
