## Supplementary material for "Quantitative insights into the cyanobacterial cell economy": All supplementary and source data files: Zavrel2018_Fig6_SourceData_2_proteins_list.xlsx

### Sheet: Ribosome class
Protein names	Gene names
50S ribosomal protein L7/L12	rplL rpl12 sll1746
50S ribosomal protein L10	rplJ rpl10 sll1745
50S ribosomal protein L1	rplA rpl1 sll1744
50S ribosomal protein L11	rplK rpl11 sll1743
50S ribosomal protein L19	rplS rpl19 sll1740
50S ribosomal protein L9	rplI rpl9 sll1244
30S ribosomal protein S4	rpsD rps4 slr0469
30S ribosomal protein S14	rpsN rps14 slr0628
30S ribosomal protein S18	rpsR rps18 ssr1399
30S ribosomal protein S21	rpsU rps21 ssl0601
50S ribosomal protein L20	rplT rpl20 sll0767
50S ribosomal protein L35	rpmI rpl35 ssl1426
50S ribosomal protein L28	rpmB rpl28 ssr1604
30S ribosomal protein S15	rpsO rps15 ssl1784
50S ribosomal protein L25	rplY sll1824
50S ribosomal protein L31	rpmE rpl31 ssl3445
30S ribosomal protein S9	rpsI rps9 sll1822
50S ribosomal protein L13	rplM rpl13 sll1821
50S ribosomal protein L17	rplQ rpl17 sll1819
30S ribosomal protein S11	rpsK rps11 sll1817
30S ribosomal protein S13	rpsM rps13 sll1816
50S ribosomal protein L15	rplO rpl15 sll1813
30S ribosomal protein S5	rpsE rps5 sll1812
50S ribosomal protein L18	rplR rpl18 sll1811
50S ribosomal protein L6	rplF rpl6 sll1810
30S ribosomal protein S8	rpsH rps8 sll1809
50S ribosomal protein L5	rplE rpl5 sll1808
50S ribosomal protein L24	rplX rpl24 sll1807
50S ribosomal protein L14	rplN rpl14 sll1806
30S ribosomal protein S17	rpsQ rps17 ssl3437
50S ribosomal protein L29	rpmC rpl29 ssl3436
50S ribosomal protein L16	rplP rpl16 sll1805
30S ribosomal protein S3	rpsC rps3 sll1804
50S ribosomal protein L22	rplV rpl22 sll1803
30S ribosomal protein S19	rpsS rps19 ssl3432
50S ribosomal protein L2	rplB rpl2 sll1802
50S ribosomal protein L23	rplW rpl23 sll1801
50S ribosomal protein L4	rplD rpl4 sll1800
50S ribosomal protein L3	rplC rpl3 sll1799
30S ribosomal protein S20	rpsT rps20 ssl2233
30S ribosomal protein S1 homolog A	rps1A slr1356
30S ribosomal protein S6	rpsF rps6 sll1767
30S ribosomal protein S2	rpsB rps2 sll1260
30S ribosomal protein S1 homolog B	rps1b slr1984
30S ribosomal protein S10	rpsJ rps10 sll1101
30S ribosomal protein S7	rpsG rps7 sll1097
30S ribosomal protein S12	rpsL rps12 sll1096
50S ribosomal protein L21	rplU rpl21 slr1678
50S ribosomal protein L27	rpmA rpl27 ssr2799
30S ribosomal protein S16	rpsP rps16 ssr0482

### Sheet: Photosynthetic unit class
Protein names	Gene names
Photosystem II CP47 reaction center protein (PSII 47 kDa protein) (Protein CP-47)	psbB slr0906
Cytochrome b559 subunit alpha (PSII reaction center subunit V)	psbE ssr3451
Photosystem II D2 protein (PSII D2 protein) (EC 1.10.3.9) (Photosystem Q(A) protein)	psbD sll0849
Photosystem II CP43 reaction center protein (PSII 43 kDa protein) (Protein CP-43)	psbC sll0851
Photosystem II manganese-stabilizing polypeptide (MSP)	psbO sll0427
Photosystem I reaction center subunit IV (Photosystem I 8.1 kDa protein) (p30 protein)	psaE ssr2831
Photosystem II reaction center protein H (PSII-H)	psbH ssl2598
Photosystem II protein D1 2 (PSII D1 protein 2) (EC 1.10.3.9) (Photosystem II Q(B) protein 2)	psbA2 psbA-2 slr1311	psbA3 psbA-3 sll1867
ATP synthase gamma chain (ATP synthase F1 sector gamma subunit) (F-ATPase gamma subunit)	atpG atpC sll1327
NAD(P)H-quinone oxidoreductase subunit K 1 (EC 1.6.5.-) (NAD(P)H dehydrogenase I subunit K 1) (NDH-1 subunit K 1) (NDH-K 1)	ndhK1 psbG slr1280
Photosystem I reaction center subunit II (Photosystem I 16 kDa polypeptide) (PSI-D)	psaD slr0737
Plastocyanin	petE sll0199
Cytochrome f	petA sll1317
Cytochrome b6-f complex iron-sulfur subunit 2 (EC 1.10.9.1) (Plastohydroquinone:plastocyanin oxidoreductase iron-sulfur protein 2) (ISP 2) (RISP 2) (Rieske iron-sulfur protein 2)	petC2 sll1316
ATP synthase subunit beta (EC 3.6.3.14) (ATP synthase F1 sector subunit beta) (F-ATPase subunit beta)	atpD atpB slr1329
ATP synthase epsilon chain (ATP synthase F1 sector epsilon subunit) (F-ATPase epsilon subunit)	atpC atpE slr1330
ATP synthase subunit a (ATP synthase F0 sector subunit a) (F-ATPase subunit 6)	atpB atpI sll1322
ATP synthase subunit alpha (EC 3.6.3.14) (ATP synthase F1 sector subunit alpha) (F-ATPase subunit alpha)	atpA sll1326
ATP synthase subunit delta (ATP synthase F(1) sector subunit delta) (F-type ATPase subunit delta) (F-ATPase subunit delta)	atpH atpD sll1325
ATP synthase subunit b (ATP synthase F(0) sector subunit b) (ATPase subunit I) (F-type ATPase subunit b) (F-ATPase subunit b)	atpF sll1324
ATP synthase subunit b' (ATP synthase F(0) sector subunit b') (ATPase subunit II) (F-type ATPase subunit b') (F-ATPase subunit b')	atpG sll1323
Ferredoxin-1 (Ferredoxin I)	petF fed ssl0020
Cytochrome b6-f complex subunit 4 (17 kDa polypeptide)	petD slr0343
Photosystem I P700 chlorophyll a apoprotein A1 (EC 1.97.1.12) (PsaA)	psaA slr1834
Photosystem I P700 chlorophyll a apoprotein A2 (EC 1.97.1.12) (PsaB)	psaB slr1835
Photosystem I reaction center subunit III (PSI-F)	psaF sll0819
Photosystem I iron-sulfur center (EC 1.97.1.12) (9 kDa polypeptide) (PSI-C) (Photosystem I subunit VII) (PsaC)	psaC ssl0563
Photosystem I reaction center subunit XI (PSI subunit V) (PSI-L)	psaL slr1655
Allophycocyanin subunit alpha-B	apcD sll0928
Chromophore lyase CpcS/CpeS 2 (EC 4.-.-.-)	cpcS2 slr2049
Phycobilisome rod-core linker polypeptide CpcG	cpcG
Phycobilisome 8.9 kDa linker polypeptide	phycocyanin-associated	rod (L-8.9/R) (Rod-capping linker protein)	cpcD ssl3093
Phycobilisome 32.1 kDa linker polypeptide	phycocyanin-associated	rod 1	cpcC1 sll1580
Phycobilisome 32.1 kDa linker polypeptide	phycocyanin-associated	rod 2	cpcC2 sll1579
Photosystem II protein Y	psbY sml0007
Chromophore lyase CpcS/CpeS 1 (EC 4.-.-.-)	cpcS1 sll0853
Photosystem II lipoprotein Psb27 (Photosystem II 11 kDa protein)	psb27 slr1645
Chromophore lyase CpcT/CpeT (EC 4.-.-.-)	cpcT slr1649
Allophycocyanin subunit beta-18 (Allophycocyanin subunit B18)	apcF slr1459
Photosystem I reaction center subunit PsaK 2 (Photosystem I subunit X 2)	psaK2 sll0629
Phycobilisome rod-core linker polypeptide CpcG	cpcG
Phycobilisome 7.8 kDa linker polypeptide	allophycocyanin-associated	core (LC 7.8)	apcC ssr3383
Allophycocyanin alpha chain	apcA slr2067
Allophycocyanin beta chain	apcB slr1986
C-phycocyanin beta chain	cpcB sll1577
C-phycocyanin alpha chain	cpcA sll1578
Cytochrome c-550 (Cytochrome c549) (Cytochrome c550) (Low-potential cytochrome c)	psbV petK sll0258
Ferredoxin--NADP reductase (FNR) (EC 1.18.1.2)	petH slr1643
Photosystem II 12 kDa extrinsic protein (PS II complex 12 kDa extrinsic protein) (PSII-U)	psbU sll1194
Photosystem II reaction center Psb28 protein (Photosystem II 13 kDa protein) (Photosystem II reaction center W protein)	psb28 psbW sll1398
Phycobiliprotein ApcE (EC 4.-.-.-) (Phycobilisome LCM core-membrane linker polypeptide) (Phycobilisome core-membrane linker phycobiliprotein ApcE)	apcE slr0335
Cytochrome b6	petB slr0342

### Sheet: Metabolic enzyme class
Protein names	Gene names
S-methyl-5'-thioadenosine phosphorylase (EC 2.4.2.28) (5'-methylthioadenosine phosphorylase) (MTA phosphorylase) (MTAP)	mtnP sll0135
Anthranilate synthase component 1 (AS) (ASI) (EC 4.1.3.27)	trpE slr0738
Chorismate synthase (CS) (EC 4.2.3.5) (5-enolpyruvylshikimate-3-phosphate phospholyase)	aroC sll1747
Light-independent protochlorophyllide reductase subunit N (DPOR subunit N) (LI-POR subunit N) (EC 1.3.7.7)	chlN slr0750
Light-independent protochlorophyllide reductase iron-sulfur ATP-binding protein (DPOR subunit L) (LI-POR subunit L) (EC 1.3.7.7)	chlL frxC slr0749
Glutamyl-tRNA reductase (GluTR) (EC 1.2.1.70)	hemA slr1808
Ketol-acid reductoisomerase (NADP(+)) (KARI) (EC 1.1.1.86) (Acetohydroxy-acid isomeroreductase) (AHIR) (Alpha-keto-beta-hydroxylacyl reductoisomerase) (Ketol-acid reductoisomerase type 1) (Ketol-acid reductoisomerase type I)	ilvC sll1363
Phytoene dehydrogenase (EC 1.3.99.-) (Phytoene desaturase)	pds crtD slr1254
Phosphoribulokinase (PRK) (PRKase) (EC 2.7.1.19) (Phosphopentokinase)	prk ptk sll1525
All-trans-phytoene synthase (PSase) (EC 2.5.1.99)	crtB pys slr1255
UDP-N-acetylmuramoyl-tripeptide--D-alanyl-D-alanine ligase (EC 6.3.2.10) (D-alanyl-D-alanine-adding enzyme) (UDP-MurNAc-pentapeptide synthetase)	murF slr1351
Imidazoleglycerol-phosphate dehydratase (IGPD) (EC 4.2.1.19)	hisB slr0500
2-isopropylmalate synthase (EC 2.3.3.13) (Alpha-IPM synthase) (Alpha-isopropylmalate synthase)	leuA slr0186
GMP synthase [glutamine-hydrolyzing] (EC 6.3.5.2) (GMP synthetase) (Glutamine amidotransferase)	guaA slr0213
Glyceraldehyde-3-phosphate dehydrogenase 1 (GAPDH 1) (EC 1.2.1.12) (NAD-dependent glyceraldehyde-3-phosphate dehydrogenase)	gap1 slr0884
Magnesium-chelatase subunit ChlI (EC 6.6.1.1) (Mg-protoporphyrin IX chelatase)	chlI slr1030
6-phosphogluconate dehydrogenase	decarboxylating (EC 1.1.1.44)	gnd sll0329
Glucose-1-phosphate adenylyltransferase (EC 2.7.7.27) (ADP-glucose pyrophosphorylase) (ADPGlc PPase) (ADP-glucose synthase)	glgC agp slr1176
1	4-alpha-glucan branching enzyme GlgB (EC 2.4.1.18) (1	4-alpha-D-glucan:1	4-alpha-D-glucan 6-glucosyl-transferase) (Alpha-(1->4)-glucan branching enzyme) (Glycogen branching enzyme) (BE)
Glucose-6-phosphate isomerase (GPI) (EC 5.3.1.9) (Phosphoglucose isomerase) (PGI) (Phosphohexose isomerase) (PHI)	pgi slr1349
Homoserine dehydrogenase (HDH) (EC 1.1.1.3)	hom sll0455
Ribulose bisphosphate carboxylase large chain (RuBisCO large subunit) (EC 4.1.1.39)	cbbL rbcL slr0009
Ribulose bisphosphate carboxylase small chain (RuBisCO small subunit) (EC 4.1.1.39)	cbbS rbcS slr0012
Uroporphyrinogen decarboxylase (UPD) (URO-D) (EC 4.1.1.37)	hemE slr0536
Ferrochelatase (EC 4.99.1.1) (Heme synthase) (Protoheme ferro-lyase)	hemH slr0839
Aminomethyltransferase (EC 2.1.2.10) (Glycine cleavage system T protein)	gcvT sll0171
3-isopropylmalate dehydratase large subunit (EC 4.2.1.33) (Alpha-IPM isomerase) (IPMI) (Isopropylmalate isomerase)	leuC sll1470
NADP-specific glutamate dehydrogenase (NADP-GDH) (EC 1.4.1.4)	gdhA slr0710
Probable branched-chain-amino-acid aminotransferase (BCAT) (EC 2.6.1.42)	ilvE slr0032
N-acetyl-gamma-glutamyl-phosphate reductase (AGPR) (EC 1.2.1.38) (N-acetyl-glutamate semialdehyde dehydrogenase) (NAGSA dehydrogenase)	argC sll0080
Gamma-glutamyl phosphate reductase 1 (GPR 1) (EC 1.2.1.41) (Glutamate-5-semialdehyde dehydrogenase 1) (Glutamyl-gamma-semialdehyde dehydrogenase 1) (GSA dehydrogenase 1)	proA1 proA sll0373
Ferredoxin-dependent glutamate synthase 1 (EC 1.4.7.1) (Fd-GOGAT)	gltB sll1502
Ferredoxin-dependent glutamate synthase 2 (EC 1.4.7.1) (FD-GOGAT)	gltS sll1499
Prenyl transferase (EC 2.5.1.-)	preA slr0611
Magnesium-protoporphyrin IX monomethyl ester [oxidative] cyclase 1 (Mg-protoporphyrin IX monomethyl ester oxidative cyclase 1) (EC 1.14.13.81)	acsF1 sll1214
Biosynthetic arginine decarboxylase 2 (ADC 2) (EC 4.1.1.19)	speA2 speA slr1312
Probable glycogen synthase 2 (EC 2.4.1.21) (Starch [bacterial glycogen] synthase 2)	glgA2 sll1393
Adenylate kinase 2 (AK 2) (EC 2.7.4.3) (ATP-AMP transphosphorylase 2) (ATP:AMP phosphotransferase 2) (Adenylate monophosphate kinase 2)	adk2 sll1059
4-hydroxy-tetrahydrodipicolinate reductase (HTPA reductase) (EC 1.17.1.8)	dapB sll1058
Phosphoribosylformylglycinamidine synthase subunit PurL (FGAM synthase) (EC 6.3.5.3) (Formylglycinamide ribonucleotide amidotransferase subunit II) (FGAR amidotransferase II) (FGAR-AT II) (Glutamine amidotransferase PurL) (Phosphoribosylformylglycinamidine synthase subunit II)	purL sll1056
Guanylate kinase (EC 2.7.4.8) (GMP kinase)	gmk slr1123
4-diphosphocytidyl-2-C-methyl-D-erythritol kinase (CMK) (EC 2.7.1.148) (4-(cytidine-5'-diphospho)-2-C-methyl-D-erythritol kinase)	ispE sll0711
Agmatinase 1 (EC 3.5.3.11) (Agmatine ureohydrolase 1) (AUH 1)	speB1 sll0228
Glutamine--fructose-6-phosphate aminotransferase [isomerizing] (EC 2.6.1.16) (D-fructose-6-phosphate amidotransferase) (GFAT) (Glucosamine-6-phosphate synthase) (Hexosephosphate aminotransferase) (L-glutamine--D-fructose-6-phosphate amidotransferase)	glmS sll0220
Dihydrolipoyl dehydrogenase (EC 1.8.1.4) (Dihydrolipoamide dehydrogenase) (LPD) (E3 component of pyruvate complex)	lpdA pdhD slr1096
Magnesium-chelatase subunit ChlD (Mg-chelatase subunit D) (EC 6.6.1.1) (Mg-protoporphyrin IX chelatase)	chlD slr1777
Alanine dehydrogenase (EC 1.4.1.1)	sll1682
Pyridoxine 5'-phosphate synthase (PNP synthase) (EC 2.6.99.2)	pdxJ slr1779
UPF0093 membrane protein slr1790	slr1790
Phosphoadenosine phosphosulfate reductase (EC 1.8.4.8) (3'-phosphoadenylylsulfate reductase) (PAPS reductase	thioredoxin dependent) (PAPS sulfotransferase) (PAdoPS reductase)	cysH slr1791
Shikimate kinase (SK) (EC 2.7.1.71)	aroK sll1669
Transaldolase (EC 2.2.1.2)	tal talB slr1793
2-phytyl-1	4-naphtoquinone methyltransferase (EC 2.1.1.329) (Demethylphylloquinone methyltransferase)	menG sll1653
ATP-dependent 6-phosphofructokinase 1 (ATP-PFK 1) (Phosphofructokinase 1) (EC 2.7.1.11) (Phosphohexokinase 1)	pfkA1 pfkA sll1196
Oxygen-dependent coproporphyrinogen-III oxidase (CPO) (Coprogen oxidase) (Coproporphyrinogenase) (EC 1.3.3.3)	hemF sll1185
Sulfite reductase [ferredoxin] (EC 1.8.7.1)	sir slr0963
Aspartate transaminase	sll0938
Uncharacterized protein sll0936	sll0936
S-adenosylmethionine synthase (AdoMet synthase) (EC 2.5.1.6) (MAT) (Methionine adenosyltransferase)	metK sll0927
Slr1616 protein	slr1616
Hydroxyacylglutathione hydrolase (EC 3.1.2.6) (Glyoxalase II) (Glx II)	gloB sll1019
Probable dihydroorotase-like protein (Aspartate carbamoyltransferase 42 kDa non-catalytic chain)	pyrC' sll1018
Probable adenylyl-sulfate kinase (EC 2.7.1.25) (APS kinase) (ATP adenosine-5'-phosphosulfate 3'-phosphotransferase) (Adenosine-5'-phosphosulfate kinase)	cysC slr0676
Thiamine-phosphate synthase (TP synthase) (TPS) (EC 2.5.1.3) (Thiamine-phosphate pyrophosphorylase) (TMP pyrophosphorylase) (TMP-PPase)	thiE sll0635
UDP-3-O-acyl-N-acetylglucosamine deacetylase (UDP-3-O-acyl-GlcNAc deacetylase) (EC 3.5.1.108) (UDP-3-O-[R-3-hydroxymyristoyl]-N-acetylglucosamine deacetylase)	lpxC sll1508
Enoyl-[acyl-carrier-protein] reductase [NADH] FabI (ENR) (EC 1.3.1.9) (NADH-dependent enoyl-ACP reductase)	fabI envM slr1051
Glycerol-3-phosphate dehydrogenase [NAD(P)+] (EC 1.1.1.94) (NAD(P)H-dependent glycerol-3-phosphate dehydrogenase)	gpsA slr1755
Slr1762 protein	slr1762
Flavin-dependent thymidylate synthase (FDTS) (EC 2.1.1.148) (FAD-dependent thymidylate synthase) (Thymidylate synthase ThyX) (TS) (TSase)	thyX sll1635
Histidinol dehydrogenase 1 (HDH 1) (EC 1.1.1.23)	hisD1 hisD slr1848
Urease subunit alpha (EC 3.5.1.5) (Urea amidohydrolase subunit alpha)	ureC sll1750
1-deoxy-D-xylulose-5-phosphate synthase (EC 2.2.1.7) (1-deoxyxylulose-5-phosphate synthase) (DXP synthase) (DXPS)	dxs sll1945
Glutamate 5-kinase (EC 2.7.2.11) (Gamma-glutamyl kinase) (GK)	proB slr2035
Acetylornithine aminotransferase (ACOAT) (EC 2.6.1.11)	argD slr1022
S-(hydroxymethyl)glutathione dehydrogenase (EC 1.1.1.284) (Alcohol dehydrogenase class-3) (EC 1.1.1.1) (Alcohol dehydrogenase class-III) (Glutathione-dependent formaldehyde dehydrogenase) (FALDH) (FDH) (GSH-FDH) (EC 1.1.1.-)	frmA sll0990
Acetate kinase (EC 2.7.2.1) (Acetokinase)	ackA sll1299
Malonyl CoA-acyl carrier protein transacylase (MCT) (EC 2.3.1.39)	fabD slr2023
Dihydropteroate synthase (DHPS) (EC 2.5.1.15) (Dihydropteroate pyrophosphorylase)	folP slr2026
Argininosuccinate lyase (ASAL) (EC 4.3.2.1) (Arginosuccinase)	argH slr1133
Probable agmatinase 2 (EC 3.5.3.11) (Agmatine ureohydrolase 2) (AUH 2)	speB2 sll1077
3-oxoacyl-[acyl-carrier-protein] synthase 2 (EC 2.3.1.179) (3-oxoacyl-[acyl-carrier-protein] synthase II) (Beta-ketoacyl-ACP synthase II) (KAS II)	fabF sll1069
Adenylosuccinate synthetase (AMPSase) (AdSS) (EC 6.3.4.4) (IMP--aspartate ligase)	purA sll1823
Adenylate kinase 1 (AK 1) (EC 2.7.4.3) (ATP-AMP transphosphorylase 1) (ATP:AMP phosphotransferase 1) (Adenylate monophosphate kinase 1)	adk1 sll1815
Acetylglutamate kinase (EC 2.7.2.8) (N-acetyl-L-glutamate 5-phosphotransferase) (NAG kinase) (NAGK)	argB slr1898
3-dehydroquinate dehydratase (3-dehydroquinase) (EC 4.2.1.10) (Type II DHQase)	aroQ sll1112
Cysteine synthase (CSase) (EC 2.5.1.47) (O-acetylserine (thiol)-lyase) (OAS-TL) (O-acetylserine sulfhydrylase)	cysK slr1842
Glucose-6-phosphate 1-dehydrogenase (G6PD) (EC 1.1.1.49)	zwf slr1843
2-C-methyl-D-erythritol 2	4-cyclodiphosphate synthase (MECDP-synthase) (MECPP-synthase) (MECPS) (EC 4.6.1.12)	ispF slr1542
Phosphoribosylaminoimidazole-succinocarboxamide synthase (EC 6.3.2.6) (SAICAR synthetase)	purC slr1226
Probable glutaredoxin ssr2061	ssr2061
Glutathione synthetase (EC 6.3.2.3) (GSH synthetase) (GSH-S) (GSHase) (Glutathione synthase)	gshB slr1238
Sll1358 protein	sll1358
Glycogen phosphorylase (EC 2.4.1.1)	glgP sll1356
6	7-dimethyl-8-ribityllumazine synthase (DMRL synthase) (LS) (Lumazine synthase) (EC 2.5.1.78)	ribH sll1282
Pyruvate kinase 2 (PK 2) (EC 2.7.1.40)	pyk2 sll1275
3-oxoacyl-[acyl-carrier-protein] reductase (EC 1.1.1.100) (3-ketoacyl-acyl carrier protein reductase)	fabG slr0886
Anthranilate phosphoribosyltransferase (EC 2.4.2.18)	trpD slr1867
D-alanine--D-alanine ligase (EC 6.3.2.4) (D-Ala-D-Ala ligase) (D-alanylalanine synthetase)	ddl ddlA slr1874
Riboflavin biosynthesis protein RibF [Includes: Riboflavin kinase (EC 2.7.1.26) (Flavokinase)	FMN adenylyltransferase (EC 2.7.7.2) (FAD pyrophosphorylase) (FAD synthase)]	ribF slr1882
Porphobilinogen deaminase (PBG) (EC 2.5.1.61) (Hydroxymethylbilane synthase) (HMBS) (Pre-uroporphyrinogen synthase)	hemC slr1887
UDP-N-acetylmuramoylalanine--D-glutamate ligase (EC 6.3.2.9) (D-glutamic acid-adding enzyme) (UDP-N-acetylmuramoyl-L-alanyl-D-glutamate synthetase)	murD sll2010
4-hydroxy-3-methylbut-2-en-1-yl diphosphate synthase (ferredoxin) (EC 1.17.7.1) (1-hydroxy-2-methyl-2-(E)-butenyl 4-diphosphate synthase)	ispG gcpE slr2136
Methylenetetrahydrofolate reductase (EC 1.5.1.20)	slr2141
Orotidine 5'-phosphate decarboxylase (EC 4.1.1.23) (OMP decarboxylase) (OMPDCase) (OMPdecase)	pyrF sll0838
Slr1259 protein	slr1259
Histidinol-phosphate aminotransferase (EC 2.6.1.9) (Imidazole acetol-phosphate transaminase)	hisC sll1958
D-3-phosphoglycerate dehydrogenase (PGDH) (EC 1.1.1.95) (2-oxoglutarate reductase) (EC 1.1.1.399)	serA sll1908
Hydroperoxy fatty acid reductase gpx2 (EC 1.11.1.22)	gpx2 slr1992
Acetyl-CoA acetyltransferase (EC 2.3.1.9) (Beta-ketothiolase PhaA)	phaA slr1993
Acetoacetyl-CoA reductase (EC 1.1.1.36)	phaB slr1994
Cyanophycinase (EC 3.4.15.6)	cphB slr2001
Cyanophycin synthetase (EC 6.3.2.29) (EC 6.3.2.30) (Cyanophycin synthase)	cphA slr2002
3-hydroxyacyl-[acyl-carrier-protein] dehydratase FabZ (EC 4.2.1.59) ((3R)-hydroxymyristoyl-[acyl-carrier-protein] dehydratase) ((3R)-hydroxymyristoyl-ACP dehydrase) (Beta-hydroxyacyl-ACP dehydratase)	fabZ sll1605
Coenzyme A biosynthesis bifunctional protein CoaBC (DNA/pantothenate metabolism flavoprotein) [Includes: Phosphopantothenoylcysteine decarboxylase (PPCDC) (EC 4.1.1.36) (CoaC)	Phosphopantothenate--cysteine ligase (EC 6.3.2.5) (CoaB) (PPC synthetase) (PPCS) (Phosphopantothenoylcysteine synthase)]	coaBC dfp sll0250
Catalase-peroxidase (CP) (EC 1.11.1.21) (Peroxidase/catalase)	katG sll1987
D-fructose 1	6-bisphosphatase class 2/sedoheptulose 1	7-bisphosphatase (FBPase class 2/SBPase) (EC 3.1.3.11) (EC 3.1.3.37)	slr2094
Adenine phosphoribosyltransferase (APRT) (EC 2.4.2.7)	apt sll1430
Phosphate acyltransferase (EC 2.3.1.n2) (Acyl-ACP phosphotransacylase) (Acyl-[acyl-carrier-protein]--phosphate acyltransferase) (Phosphate-acyl-ACP acyltransferase)	plsX slr1510
3-oxoacyl-[acyl-carrier-protein] synthase 3 (EC 2.3.1.180) (3-oxoacyl-[acyl-carrier-protein] synthase III) (Beta-ketoacyl-ACP synthase III) (KAS III)	fabH slr1511
3-isopropylmalate dehydrogenase (EC 1.1.1.85) (3-IPM-DH) (Beta-IPM dehydrogenase) (IMDH)	leuB slr1517
Probable cytosol aminopeptidase (EC 3.4.11.1) (Leucine aminopeptidase) (LAP) (EC 3.4.11.10) (Leucyl aminopeptidase)	pepA lap sll2001
3-dehydroquinate synthase (DHQS) (EC 4.2.3.4)	aroB slr2130
Adenosylhomocysteinase (EC 3.3.1.1) (S-adenosyl-L-homocysteine hydrolase) (AdoHcyase)	ahcY sll1234
Slr1334 protein	slr1334
Slr0806 protein	slr0806
Ribulose-phosphate 3-epimerase (EC 5.1.3.1) (Pentose-5-phosphate 3-epimerase) (PPE) (R5P3E)	rpe sll0807
Sll1258 protein	sll1258
Serine acetyltransferase (SAT) (EC 2.3.1.30)	cysE slr1348
Riboflavin biosynthesis protein RibBA [Includes: 3,4-dihydroxy-2-butanone 4-phosphate synthase (DHBP synthase) (EC 4.1.99.12); GTP cyclohydrolase-2 (EC 3.5.4.25) (GTP cyclohydrolase II)],ribBA ribA sll1894
Imidazole glycerol phosphate synthase subunit HisF (EC 4.1.3.-) (IGP synthase cyclase subunit) (IGP synthase subunit HisF) (ImGP synthase subunit HisF) (IGPS subunit HisF)	hisF sll1893
Arginine biosynthesis bifunctional protein ArgJ [Cleaved into: Arginine biosynthesis bifunctional protein ArgJ alpha chain	Arginine biosynthesis bifunctional protein ArgJ beta chain] [Includes: Glutamate N-acetyltransferase (EC 2.3.1.35) (Ornithine acetyltransferase) (OATase) (Ornithine transacetylase)	Amino-acid acetyltransferase (EC 2.3.1.1) (N-acetylglutamate synthase) (AGSase)]	argJ sll1883
Precorrin isomerase	slr1467
Inositol-1-monophosphatase (I-1-Pase) (IMPase) (Inositol-1-phosphatase) (EC 3.1.3.25)	suhB sll1383
Aspartate carbamoyltransferase (EC 2.1.3.2) (Aspartate transcarbamylase) (ATCase)	pyrB slr1476
Beta-monoglucosyldiacylglycerol synthase (Beta-MGS) (MGlcDAG synthase) (EC 2.4.1.336) (UDP-glucose:1	2-diacylglycerol 3-beta-D-glucosyltransferase)	sll1377
Glutathione hydrolase proenzyme (EC 3.4.19.13) (Gamma-glutamyltranspeptidase proenzyme) (EC 2.3.2.2) [Cleaved into: Glutathione hydrolase large chain	Glutathione hydrolase small chain]	ggt slr1269
Threonine synthase (TS) (EC 4.2.3.1)	thrC sll1172
CTP synthase (EC 6.3.4.2) (Cytidine 5'-triphosphate synthase) (Cytidine triphosphate synthetase) (CTP synthetase) (CTPS) (UTP--ammonia ligase)	pyrG sll1443
Pyridoxine/pyridoxamine 5'-phosphate oxidase (EC 1.4.3.5) (PNP/PMP oxidase) (PNPOx) (Pyridoxal 5'-phosphate synthase)	pdxH fprA sll1440
Phosphoribosylamine--glycine ligase (EC 6.3.4.13) (GARS) (Glycinamide ribonucleotide synthetase) (Phosphoribosylglycinamide synthetase)	purD slr1159
Ribonucleoside-diphosphate reductase subunit alpha (EC 1.17.4.1) (Ribonucleotide reductase)	nrdA slr1164
Sulfate adenylyltransferase (EC 2.7.7.4) (ATP-sulfurylase) (Sulfate adenylate transferase) (SAT)	sat slr1165
Hydroperoxy fatty acid reductase gpx1 (EC 1.11.1.22)	gpx1 slr1171
Glycerol-3-phosphate dehydrogenase (EC 1.1.5.3)	glpD sll1085
Glucosylglycerol-phosphate synthase (EC 2.4.1.213) (Glucosyl-glycerol-phosphate synthase) (GG-phosphate synthase) (GGPS)	ggpS sll1566
Soluble hydrogenase 42 kD subunit	sll1559
Glutamine-dependent NAD(+) synthetase (EC 6.3.5.1) (NAD(+) synthase [glutamine-hydrolyzing])	nadE slr1691
Phosphoenolpyruvate carboxylase (PEPC) (PEPCase) (EC 4.1.1.31)	ppc sll0920
Zeta-carotene desaturase (EC 1.3.5.6) (9	9'-di-cis-zeta-carotene desaturase) (Carotene 7	8-desaturase)	crtQ slr0940
Aldo/keto reductase slr0942 (AKR) (EC 1.1.1.184) (AKR3G1)	slr0942
Fructose-bisphosphate aldolase class 1 (EC 4.1.2.13) (Fructose-bisphosphate aldolase class I) (FBP aldolase)	fda fbaB slr0943
Fructose-1	6-bisphosphatase class 1 (FBPase class 1) (EC 3.1.3.11) (D-fructose-1	6-bisphosphate 1-phosphohydrolase class 1)	fbp slr0952
Probable dihydroneopterin aldolase (DHNA) (EC 4.1.2.25) (7	8-dihydroneopterin aldolase)	folB slr1626
Isoaspartyl peptidase/L-asparaginase (EC 3.4.19.5) (Beta-aspartyl-peptidase) (Isoaspartyl dipeptidase) [Cleaved into: Isoaspartyl peptidase/L-asparaginase subunit alpha	Isoaspartyl peptidase/L-asparaginase subunit beta]	sll0422
Adenylosuccinate lyase (ASL) (EC 4.3.2.2) (Adenylosuccinase) (ASase)	purB sll0421
2-methyl-6-phytyl-1	4-hydroquinone methyltransferase (EC 2.1.1.295) (2-methyl-6-phytylbenzoquinone/2-methyl-6-solanyl-1	4-benzoquinone methyltransferase) (MPBQ/MSBQ methyltransferase)	sll0418
Glycine dehydrogenase (decarboxylating) (EC 1.4.4.2) (Glycine cleavage system P-protein) (Glycine decarboxylase) (Glycine dehydrogenase (aminomethyl-transferring))	gcvP slr0293
Phosphoglycerate kinase (EC 2.7.2.3)	pgk slr0394
Dihydroorotase (DHOase) (EC 3.5.2.3)	pyrC slr0406
Sll0147 protein	sll0147
Uridylate kinase (UK) (EC 2.7.4.22) (Uridine monophosphate kinase) (UMP kinase) (UMPK)	pyrH sll0144
Slr1923 protein	slr1923
Pyruvate dehydrogenase E1 component subunit alpha (EC 1.2.4.1)	pdhA slr1934
Nucleoside diphosphate kinase (NDK) (NDP kinase) (EC 2.7.4.6) (Nucleoside-2-P kinase)	ndk ndkR sll1852
Methylthioribose-1-phosphate isomerase (M1Pi) (MTR-1-P isomerase) (EC 5.3.1.23) (S-methyl-5-thioribose-1-phosphate isomerase)	mtnA slr1938
2	3-bisphosphoglycerate-independent phosphoglycerate mutase (BPG-independent PGAM) (Phosphoglyceromutase) (iPGM) (EC 5.4.2.12)	gpmI pgm slr1945
Glutamate--cysteine ligase (EC 6.3.2.2)	slr0990
Glycogen synthase 1 (EC 2.4.1.21) (Starch [bacterial glycogen] synthase 1)	glgA1 glgA sll0945
UDP-N-acetylmuramate--L-alanine ligase (EC 6.3.2.8) (UDP-N-acetylmuramoyl-L-alanine synthetase)	murC slr1423
UDP-N-acetylenolpyruvoylglucosamine reductase (EC 1.3.1.98) (UDP-N-acetylmuramate dehydrogenase)	murB slr1424
Sll1336 protein	sll1336
Monophosphatase	sll1329
1-(5-phosphoribosyl)-5-[(5-phosphoribosylamino)methylideneamino] imidazole-4-carboxamide isomerase (EC 5.3.1.16) (Phosphoribosylformimino-5-aminoimidazole carboxamide ribotide isomerase)	hisA slr0652
L-aspartate oxidase (LASPO) (EC 1.4.3.16) (Quinolinate synthase B)	nadB sll0631
Pyrroline-5-carboxylate reductase (P5C reductase) (P5CR) (EC 1.5.1.2) (PCA reductase)	proC slr0661
Biosynthetic arginine decarboxylase 1 (ADC 1) (EC 4.1.1.19)	speA1 speA slr0662
Quinolinate synthase A (EC 2.5.1.72)	nadA sll0622
Aconitate hydratase B (ACN) (Aconitase) (EC 4.2.1.3) ((2R	3S)-2-methylisocitrate dehydratase) ((2S	3R)-3-hydroxybutane-1	2
Carbamoyl-phosphate synthase small chain (EC 6.3.5.5) (Carbamoyl-phosphate synthetase glutamine chain)	carA sll1498
Mannose-1-phosphate guanyltransferase	sll1496
Shikimate dehydrogenase (NADP(+)) (SDH) (EC 1.1.1.25)	aroE slr1559
ATP phosphoribosyltransferase regulatory subunit	hisZ hisS2 slr1560
Probable glutaredoxin slr1562	slr1562
6-phosphogluconolactonase (6PGL) (EC 3.1.1.31)	pgl devB sll1479
Acetyl-coenzyme A carboxylase carboxyl transferase subunit alpha (ACCase subunit alpha) (Acetyl-CoA carboxylase carboxyltransferase subunit alpha) (EC 6.4.1.2)	accA sll0728
UDP-N-acetylglucosamine--N-acetylmuramyl-(pentapeptide) pyrophosphoryl-undecaprenol N-acetylglucosamine transferase (EC 2.4.1.227) (Undecaprenyl-PP-MurNAc-pentapeptide-UDPGlcNAc GlcNAc transferase)	murG slr1656
Diaminopimelate epimerase (DAP epimerase) (EC 5.1.1.7) (PLP-independent amino acid racemase)	dapF slr1665
Dihydroxy-acid dehydratase (DAD) (EC 4.2.1.9)	ilvD slr0452
Probable phosphoketolase (EC 4.1.2.-)	slr0453
5'-nucleotidase SurE (EC 3.1.3.5) (Nucleoside 5'-monophosphate phosphohydrolase)	surE sll1108
N5-carboxyaminoimidazole ribonucleotide synthase (N5-CAIR synthase) (EC 6.3.4.18) (5-(carboxyamino)imidazole ribonucleotide synthetase)	purK sll0578
Ribonucleoside-diphosphate reductase subunit beta (EC 1.17.4.1)	slr0591
Bifunctional purine biosynthesis protein PurH [Includes: Phosphoribosylaminoimidazolecarboxamide formyltransferase (EC 2.1.2.3) (AICAR transformylase)	IMP cyclohydrolase (EC 3.5.4.10) (ATIC) (IMP synthase) (Inosinicase)]	purH slr0597
Slr0600 protein	slr0600
Histidine biosynthesis bifunctional protein HisIE [Includes: Phosphoribosyl-AMP cyclohydrolase (PRA-CH) (EC 3.5.4.19)	Phosphoribosyl-ATP pyrophosphatase (PRA-PH) (EC 3.6.1.31)]	hisI hisIE slr0608
Dihydroorotate dehydrogenase (quinone) (EC 1.3.5.2) (DHOdehase) (DHOD) (DHODase) (Dihydroorotate oxidase)	pyrD slr1418
Tryptophan synthase alpha chain (EC 4.2.1.20)	trpA slr0966
Glutamine synthetase (GS) (EC 6.3.1.2) (Glutamate--ammonia ligase) (Glutamine synthetase I beta) (GSI beta)	glnA slr1756
Serine hydroxymethyltransferase (SHMT) (Serine methylase) (EC 2.1.2.1)	glyA sll1931
Superoxide dismutase [Fe] (EC 1.15.1.1)	sodB slr1516
Delta-aminolevulinic acid dehydratase (ALAD) (ALADH) (EC 4.2.1.24) (Porphobilinogen synthase)	hemB sll1994
Enolase (EC 4.2.1.11) (2-phospho-D-glycerate hydro-lyase) (2-phosphoglycerate dehydratase)	eno slr0752
Argininosuccinate synthase (EC 6.3.4.5) (Citrulline--aspartate ligase)	argG slr0585
Isocitrate dehydrogenase [NADP] (IDH) (EC 1.1.1.42) (IDP) (NADP(+)-specific ICDH) (Oxalosuccinate decarboxylase)	icd slr1289
Glyceraldehyde-3-phosphate dehydrogenase 2 (EC 1.2.1.59) (GAPDH 2) (NAD(P)-dependent glyceraldehyde-3-phosphate dehydrogenase) (NAD-dependent glyceraldehyde-3-phosphate dehydrogenase)	gap2 sll1342
Inorganic pyrophosphatase (EC 3.6.1.1) (Pyrophosphate phospho-hydrolase) (PPase)	ppa ipyR slr1622
Carbonic anhydrase (EC 4.2.1.1) (Carbonate dehydratase)	icfA slr1347
Glucosylglycerol-phosphate phosphatase (GGP-P) (EC 3.1.3.69) (Glucosylglycerol 3-phosphatase) (Salt tolerance protein A)	stpA slr0746
Bifunctional pantoate ligase/cytidylate kinase [Includes: Pantothenate synthetase (PS) (EC 6.3.2.1) (Pantoate--beta-alanine ligase) (Pantoate-activating enzyme)	Cytidylate kinase (CK) (EC 2.7.4.25) (Cytidine monophosphate kinase) (CMP kinase)]	panC/cmk panC/kcy sll1249
Geranylgeranyl diphosphate reductase (EC 1.3.1.83) (Geranylgeranyl reductase)	chlP sll1091
Aspartate aminotransferase (AspAT) (EC 2.6.1.1) (Transaminase A)	aspC sll0402
Formyltetrahydrofolate deformylase (EC 3.5.1.10) (Formyl-FH(4) hydrolase)	purU sll0070
Acetolactate synthase small subunit (EC 2.2.1.6) (Acetohydroxy-acid synthase small subunit) (AHAS) (ALS)	ilvH ilvN sll0065
Gamma-glutamyl phosphate reductase 2 (GPR 2) (EC 1.2.1.41) (Glutamate-5-semialdehyde dehydrogenase 2) (Glutamyl-gamma-semialdehyde dehydrogenase 2) (GSA dehydrogenase 2)	proA2 sll0461
Protein DrgA	drgA slr1719
Formate-dependent phosphoribosylglycinamide formyltransferase (5'-phosphoribosylglycinamide transformylase 2) (Formate-dependent GAR transformylase) (EC 2.1.2.-) (GAR transformylase 2) (GART 2) (Non-folate glycinamide ribonucleotide transformylase) (Phosphoribosylglycinamide formyltransferase 2)	purT slr0861
Malate dehydrogenase (EC 1.1.1.37)	mdh sll0891
Acetyl-coenzyme A synthetase (AcCoA synthetase) (Acs) (EC 6.2.1.1) (Acetate--CoA ligase) (Acyl-activating enzyme)	acsA acs sll0542
Phosphoribosylformylglycinamidine cyclo-ligase (EC 6.3.3.1) (AIR synthase) (AIRS) (Phosphoribosyl-aminoimidazole synthetase)	purM slr0838
Uncharacterized protein sll0036	sll0036
Sll0033 protein	sll0033
Magnesium-protoporphyrin O-methyltransferase (EC 2.1.1.11) (Magnesium-protoporphyrin IX methyltransferase)	chlM slr0525
UDP-N-acetylmuramoyl-L-alanyl-D-glutamate--2	6-diaminopimelate ligase (EC 6.3.2.13) (Meso-A2pm-adding enzyme) (Meso-diaminopimelate-adding enzyme) (UDP-MurNAc-L-Ala-D-Glu:meso-diaminopimelate ligase) (UDP-MurNAc-tripeptide synthetase) (UDP-N-acetylmuramyl-tripeptide synthetase)	murE slr0528
Isoprenyl transferase (EC 2.5.1.-)	uppS sll0506
Diaminopimelate decarboxylase (DAP decarboxylase) (DAPDC) (EC 4.1.1.20)	lysA sll0504
Ornithine carbamoyltransferase (OTCase) (EC 2.1.3.3)	argF sll0902
ATP phosphoribosyltransferase (ATP-PRT) (ATP-PRTase) (EC 2.4.2.17)	hisG sll0900
Bifunctional protein GlmU [Includes: UDP-N-acetylglucosamine pyrophosphorylase (EC 2.7.7.23) (N-acetylglucosamine-1-phosphate uridyltransferase)	Glucosamine-1-phosphate N-acetyltransferase (EC 2.3.1.157)]	glmU sll0899
Indole-3-glycerol phosphate synthase (IGPS) (EC 4.1.1.48)	trpC slr0546
Aspartate-semialdehyde dehydrogenase (ASA dehydrogenase) (ASADH) (EC 1.2.1.11) (Aspartate-beta-semialdehyde dehydrogenase)	asd slr0549
4-hydroxy-tetrahydrodipicolinate synthase (HTPA synthase) (EC 4.3.3.7)	dapA slr0550
Sll0529 protein	sll0529
Orotate phosphoribosyltransferase (OPRT) (OPRTase) (EC 2.4.2.10)	pyrE slr0185
Probable succinate-semialdehyde dehydrogenase [NADP(+)] (SSDH) (EC 1.2.1.79)	gabD slr0370
Probable lactoylglutathione lyase (EC 4.4.1.5) (Aldoketomutase) (Glyoxalase I) (Glx I) (Ketone-aldehyde mutase) (Methylglyoxalase) (S-D-lactoylglutathione methylglyoxal lyase)	gloA slr0381
Slr0384 protein	slr0384
UDP-3-O-acylglucosamine N-acyltransferase (EC 2.3.1.-)	lpxD slr0776
Amidophosphoribosyltransferase (ATase) (EC 2.4.2.14) (Glutamine phosphoribosylpyrophosphate amidotransferase) (GPATase)	purF sll0757
L-amino acid dehydrogenase (EC 1.4.5.-) (L-amino acid:plastoquinone oxidoreductase) (L-arginine dehydrogenase)	slr0782
4-hydroxy-3-methylbut-2-enyl diphosphate reductase (HMBPP reductase) (EC 1.17.7.4)	ispH lytB slr0348
Slr0001 protein	slr0001
1-deoxy-D-xylulose 5-phosphate reductoisomerase (DXP reductoisomerase) (EC 1.1.1.267) (1-deoxyxylulose-5-phosphate reductoisomerase) (2-C-methyl-D-erythritol 4-phosphate synthase)	dxr sll0019
Fructose-bisphosphate aldolase class 2 (FBP aldolase) (FBPA) (EC 4.1.2.13) (Fructose-1	6-bisphosphate aldolase) (Fructose-bisphosphate aldolase class II)	fbaA fda sll0018
Glutamate-1-semialdehyde 2	1-aminomutase (GSA) (EC 5.4.3.8) (Glutamate-1-semialdehyde aminotransferase) (GSA-AT)	hemL gsa sll0017
UDP-N-acetylglucosamine 1-carboxyvinyltransferase (EC 2.5.1.7) (Enoylpyruvate transferase) (UDP-N-acetylglucosamine enolpyruvyl transferase) (EPT)	murA murZ slr0017
Fumarate hydratase class II (Fumarase C) (EC 4.2.1.2) (Aerobic fumarase) (Iron-independent fumarase)	fumC slr0018
Bifunctional protein ThiO/ThiG [Includes: Probable FAD-dependent glycine oxidase (EC 1.4.3.19)	Thiazole synthase (EC 2.8.1.10)]	thiO/thiG slr0633
Sll0395 protein	sll0395
Acyl-[acyl-carrier-protein]--UDP-N-acetylglucosamine O-acyltransferase (UDP-N-acetylglucosamine acyltransferase) (EC 2.3.1.129)	lpxA sll0379
Carbamoyl-phosphate synthase large chain (EC 6.3.5.5) (Carbamoyl-phosphate synthetase ammonia chain)	carB sll0370
GTP cyclohydrolase 1 (EC 3.5.4.16) (GTP cyclohydrolase I) (GTP-CH-I)	folE slr0426
Ribose-5-phosphate isomerase A (EC 5.3.1.6) (Phosphoriboisomerase A) (PRI)	rpiA slr0194
Glutamate--tRNA ligase (EC 6.1.1.17) (Glutamyl-tRNA synthetase) (GluRS)	gltX sll0179
Methionine synthase (EC 2.1.1.13) (5-methyltetrahydrofolate--homocysteine methyltransferase) (Methionine synthase	vitamin-B12 dependent) (MS)	metH slr0212
Probable cysteine desulfurase (EC 2.8.1.7)	csd sufS slr0077
LL-diaminopimelate aminotransferase (DAP-AT) (DAP-aminotransferase) (LL-DAP-aminotransferase) (EC 2.6.1.83)	dapL sll0480
Phosphoribosylformylglycinamidine synthase subunit PurQ (FGAM synthase) (EC 6.3.5.3) (Formylglycinamide ribonucleotide amidotransferase subunit I) (FGAR amidotransferase I) (FGAR-AT I) (Glutaminase PurQ) (EC 3.5.1.2) (Phosphoribosylformylglycinamidine synthase subunit I)	purQ slr0520
Ribose-phosphate pyrophosphokinase (RPPK) (EC 2.7.6.1) (5-phospho-D-ribosyl alpha-1-diphosphate) (Phosphoribosyl diphosphate synthase) (Phosphoribosyl pyrophosphate synthase) (P-Rib-PP synthase) (PRPP synthase) (PRPPase)	prs prsA sll0469
Glucokinase (EC 2.7.1.2) (Glucose kinase)	glk sll0593
Pyruvate kinase 1 (PK 1) (EC 2.7.1.40)	pyk1 sll0587
Sll0585 protein	sll0585
Phosphomethylpyrimidine synthase (EC 4.1.99.17) (Hydroxymethylpyrimidine phosphate synthase) (HMP-P synthase) (HMP-phosphate synthase) (HMPP synthase) (Thiamine biosynthesis protein ThiC)	thiC slr0118
Polyphosphate kinase (EC 2.7.4.1) (ATP-polyphosphate phosphotransferase) (Polyphosphoric acid kinase)	ppk sll0290
Phosphoenolpyruvate synthase (PEP synthase) (EC 2.7.9.2) (Pyruvate	water dikinase)	ppsA slr0301
4-hydroxythreonine-4-phosphate dehydrogenase (EC 1.1.1.262) (4-(phosphohydroxy)-L-threonine dehydrogenase)	pdxA sll0660
Lipid-A-disaccharide synthase (EC 2.4.1.182)	lpxB slr0015
Acetyl-coenzyme A carboxylase carboxyl transferase subunit beta (ACCase subunit beta) (Acetyl-CoA carboxylase carboxyltransferase subunit beta) (EC 6.4.1.2)	accD zfpA sll0336
3-phosphoshikimate 1-carboxyvinyltransferase (EC 2.5.1.19) (5-enolpyruvylshikimate-3-phosphate synthase) (EPSP synthase) (EPSPS)	aroA slr0444
Citrate synthase (EC 2.3.3.16)	gltA sll0401
Light-dependent protochlorophyllide reductase (PCR) (EC 1.3.1.33) (NADPH-protochlorophyllide oxidoreductase) (LPOR) (POR)	por pcr slr0506
Tryptophan synthase beta chain (EC 4.2.1.20)	trpB slr0543
Triosephosphate isomerase (TIM) (TPI) (EC 5.3.1.1) (Triose-phosphate isomerase)	tpiA tpi slr0783
