## Supplementary material for "Quantitative insights into the cyanobacterial cell economy": All supplementary and source data files: Zavrel2018_Tab1_Source_data_1_GO_categories_all.xlsx

### Sheet: GO_groups160818
	GO_ID	GO_Level	GO_Name	Growth dependent proteins	Growth independent proteins	Total proteins	Percentage of growth dependent proteins	Cluster 1	Cluster 2	Cluster 3	Cluster 4	Cluster 5	Cluster 6	Cluster 7
1	noID	0	unknown	358	284	642	55.7632	52	97	0	57	41	12	36
2	GO:0009058	2	biosynthetic process	174	132	306	56.8627	61	52	0	31	2	13	7
3	GO:0034641	3	cellular nitrogen compound metabolic process	107	73	180	59.4444	38	28	0	19	3	7	5
4	GO:0044281	2	small molecule metabolic process	91	73	164	55.4878	28	30	0	17	3	5	4
5	GO:0006520	3	cellular amino acid metabolic process	67	41	108	62.037	23	18	0	16	1	7	2
6	GO:0051186	3	cofactor metabolic process	49	38	87	56.3218	20	9	0	8	4	5	2
7	GO:0006412	5	translation	40	13	53	75.4717	34	2	0	3	0	1	0
8	GO:0005975	3	carbohydrate metabolic process	37	32	69	53.6232	10	11	0	5	1	3	6
9	GO:0015979	3	photosynthesis	36	8	44	81.8182	2	3	0	4	8	1	17
10	GO:0006810	3	transport	36	14	50	72	8	8	2	9	2	1	3
11	GO:0009056	2	catabolic process	32	4	36	88.8889	10	13	0	3	2	1	3
12	GO:0006629	3	lipid metabolic process	27	19	46	58.6957	6	7	0	7	0	4	2
13	GO:0006399	7	tRNA metabolic process	23	11	34	67.6471	9	7	0	3	0	1	1
14	GO:0006091	3	generation of precursor metabolites and energy	21	16	37	56.7568	4	5	0	2	1	0	9
15	GO:0006790	3	sulfur compound metabolic process	21	12	33	63.6364	6	4	0	5	1	4	1
16	GO:0006464	5	cellular protein modification process	20	12	32	62.5	1	3	0	0	3	0	12
17	GO:0006950	2	response to stress	18	22	40	45	5	3	0	2	3	2	1
18	GO:0006457	2	protein folding	14	3	17	82.3529	9	3	0	0	0	2	0
19	GO:0055085	4	transmembrane transport	14	6	20	70	4	2	2	4	0	1	1
20	GO:0007165	2	signal transduction	13	16	29	44.8276	3	5	0	2	0	0	0
21	GO:0006259	4	DNA metabolic process	13	19	32	40.625	5	3	0	2	0	1	0
22	GO:0051301	2	cell division	12	0	12	100	6	2	0	0	1	1	1
23	GO:0071554	2	cell wall organization or biogenesis	10	1	11	90.9091	6	1	0	0	0	1	1
24	GO:0007049	2	cell cycle	9	0	9	100	5	1	0	0	0	1	1
25	GO:0034655	4	nucleobase-containing compound catabolic process	9	10	19	47.3684	5	3	0	1	0	0	0
26	GO:0042592	3	homeostatic process	8	11	19	42.1053	1	3	0	2	1	0	1
27	GO:0071941	3	nitrogen cycle metabolic process	6	3	9	66.6667	3	1	0	2	0	0	0
28	GO:0065003	4	protein-containing complex assembly	6	2	8	75	1	4	0	0	0	0	0
29	GO:0022607	3	cellular component assembly	5	4	9	55.5556	1	1	0	0	1	2	0
30	GO:0051276	4	chromosome organization	5	3	8	62.5	1	1	0	2	0	0	0
31	GO:0051604	4	protein maturation	5	3	8	62.5	0	2	0	1	1	0	0
32	GO:0022618	5	ribonucleoprotein complex assembly	5	3	8	62.5	5	0	0	0	0	0	0
33	GO:0040011	1	locomotion	3	5	8	37.5	0	1	0	0	0	2	0
34	GO:0006605	5	protein targeting	2	3	5	40	0	2	0	0	0	0	0
35	GO:0042254	4	ribosome biogenesis	2	3	5	40	2	0	0	0	0	0	0
36	GO:0000902	4	cell morphogenesis	1	1	2	50	1	0	0	0	0	0	0
37	GO:0048646	2	anatomical structure formation involved in morphogenesis	1	1	2	50	0	0	0	0	0	0	0
38	GO:0030154	3	cell differentiation	1	1	2	50	0	0	0	0	0	0	0
39	GO:0007059	2	chromosome segregation	1	0	1	100	0	0	0	1	0	0	0
40	GO:0019748	2	secondary metabolic process	1	2	3	33.3333	1	0	0	0	0	0	0
41	GO:0007155	2	cell adhesion	0	1	1	0	0	0	0	0	0	0	0
