## Supplementary material for "Quantitative insights into the cyanobacterial cell economy": All supplementary and source data files: Zavrel2018_Tab2_Source_data_1_calculations.xlsx

### Sheet: Tab1 source data1
	Protein complex	Protein complex stoichiometry	Proteins considered for calculation	Concentration		Protein content		Protein complex
				[fmol µg(protein)-1]		[fg cell-1]		[protein complex cell-1]
								Min	Max
	Elongation factor Tu	TufA	TufA	137	155	2174	2937	179000	274000
	Phosphoglycerate kinase	Pgk	PgK	35.3	41.2	2114	2937	45000	73000
	Ribosome small subunit	Rps1A,1B,B,C,D,E,F,G,H,I,J,K,L,M,N,O,P,Q,R,S,T,U	RpsB	28.4	37.2	2114	2937	36000	66000
	Phycobilisome (based on phycocyanin content)	((CpcA,B)18,C1,C2,D,G)6	CpcA	540	1057
			CpcB	1333	2786
			Average (CpcA, CpcB)	936.5	1921.5	2274	2114	12000	23000
	Photosystem I	(PsaA,B,C,D,E,F,I,J,K,L,M,X)3	PsaC	68	148	2273.61	2113.56	31000	63000
	Ribosome large subunit	RplA,B,C,D,E,F,I,J,K,L,M,N,O,P,Q,R,S,T,U,V,W,X,Y, RpmA,B,C,E,F,G,H,I,J	RplA	25.7	30.5	2114	2937	33000	54000
	Transketolase	TktA2	TktA	48.3	56.2	2114	2937	31000	50000
	PII signal transducing protein	GlnB3	GlnB	79.7	77.2	2274	2937	36000	46000
	Photosystem II	(PsbA1,A2,B,C,D,E,F,H,I,J,K,L,M,N,O,T,U,V,X,Y,Z, Ycf12)2	PsbA2	33.1	52.2	2273.61	2937	23000	46000
	RuBisCO	(RbcL, RbcS)8	RbcL	160.6	193.8	2114	2937	26000	43000
	Ferredoxin--NADP reductase (FNR)	PetH	PetH	24.1	23.6	2274	2937	33000	42000
	D-fructose 1,6-bisphosphatase class 2	Slr20944	Slr2094	80.5	85.2	2274	2937	28000	38000
	Phycobilisome (based on allophycocyanin content)	(ApcA,B)34,C6,D2,E6,F2	ApcA	544.1	795.7
			ApcB	381	676.5
			Average (ApcA, ApcB)	462.55	736.1	2274	2937	19000	38000
	Glyceraldehyde-3-phosphate dehydrogenase	Gap24	Gap2	62	72	2274	2937	21000	32000
	Plastocyanin	PetE	PetE	11.1	16.3	2190	2937	15000	29000
	Superoxide dismutase [Fe]	SodB2	SodB	20.5	27.8	2190	2937	14000	25000
	Orange carotenoid protein	Slr19632	Slr1963	23.3	34.4	2190	2274	15000	24000
	RNA polymerase	RpoA2,B,C1,C2,D,E,F	RpoC1	6.4	8.7	2190	2937	8000	15000
	Cytochrome b6/f	(PetA,B,C2,D,G,L,M,N)2	PetB	11.1	17.5	2274	2937	8000	15000
	Chaperonine GroEL	GroL114	GroL1	72	136	2114	2274	7000	13000
	Ribosome recycling factor	Frr	Frr	4.4	4.1	2274	2937	6000	7000
	Phosphoglycerate dehydrogenase	SerA4	SerA	10.2	12.1	2114	2937	3000	5000
	Pyruvate dehydrogenase	(PdhA, PdhB)2	PdhA	4.1	4.4	2190	2937	3000	4000
	Glutamine synthetase	GlnA12	GlnA	18.1	24.3	2274	2937	2000	4000
	Isocitrate dehydrogenase	Icd2	Icd	3.3	3.4	2114	2937	2000	3000
	Glycogen synthase	GlgA1	GlgA1	1.5	1.64	2114	2937	2000	3000
	DNA polymerase III	DnaN2	DnaN	1.75	1.9	2114	2937	1000	2000
	Pyruvate kinase	Pyk24	Pyk	3.6	4	2114	2937	1000	2000
	Acetyl-coenzyme A carboxylase	AccB, AccC, AccA2,ACCD2	AccD	0.83	1	2114	2937	1000	1000
	Carbonic anhydrase	IcfA6	IcfA	2.02	2.23	2114	2408	400	500
	Circadian clock proteins KaiA / KaiB / KaiC	KaiA2 / KaiB4 / KaiC6	KaiA	0.35	0.61	2274	2114	200	400
			KaiB	0.86	1.07	2114	2656	300	400
			KaiC	1.02	0.85	2114	2274	200	200
